# Clinical Interventions and Inflammatory Signaling Shape the Transcriptional and Cellular Architecture of the Early Postnatal Lung

**DOI:** 10.1101/2025.10.17.683116

**Authors:** Tristan Frum, Angeline Wu, Marcela S. Ymayo, Yu-Hwai Tsai, Sha Huang, Mengkun Yang, Sydney G. Clark, Peggy P. Hsu, Ian A. Glass, Gail H. Deutsch, Jason R Spence

## Abstract

The early postnatal period in human development is characterized by extensive remodeling of the distal lung to support gas exchange, but this critical period remains poorly understood. Here, we constructed a comprehensive cellular atlas of the early postnatal human lung (0 to 2 years) using single-nucleus RNA sequencing of histologically normal specimens from 23 individuals. Our analysis identified two previously unknown and mutually exclusive transcriptional states of alveolar type 2 (AT2) cells, one defined by upregulation of genes involved in lipid metabolism and identified by unique expression of *FMO5*, and the other defined by upregulation of inflammatory response genes and identified by unique expression of *CFTR.* Using spatial transcriptomics, we discovered that AT2 cell states reside in specific niches and interact with distinct alveolar fibroblast subtypes. Clinical data and organoid experiments further suggest that the environment dictates which state prevails as the pro-inflammatory/pro-regenerative signals TNF-α and IL-1β promoted the *CFTR+* state *in vitro*, while patients treated with the anti-inflammatory drug dexamethasone (Dex) had more abundant *FMO5+* AT2 cells, and Dex induced the *FMO5+* state *in vitro*. These observations link inflammatory signaling and anti-inflammatory clinical interventions to shifts in transcriptional state of the alveolar epithelium. We benchmarked two neonatal lung diseases, bronchopulmonary dysplasia and pulmonary interstitial glycogenosis, revealing a profound disruption in the balance of AT2 states, a broad arrest of postnatal cellular development, and impaired cellular maturation. Our work uncovers a fundamental new understanding of early postnatal human lung biology, linking pro– and anti-inflammatory signaling to AT2 transcriptional phenotypes and providing a new framework for understanding lung disease.
