## Supplementary material for "Clinical Interventions and Inflammatory Signaling Shape the Transcriptional and Cellular Architecture of the Early Postnatal Lung": Table S1 – Sample MetaData For Histologically Normal Early Postnatal Specimens

### Sheet: Sheet
	Array Express Code	Specimen type	Gestational age at birth (weeks)	Age at lung sample	Gender	Race	Clinical History	Pathology Notes	Dexamethasone treatment	AT2 subtype classification
	EPNLCA-1	Postmortem	41	6 days	M	Caucasian	Hypoxic ischemic encepalopathy	Normal alveolar structure; medial hypertrophy of pulmonary arteries	No	Both
	EPNLCA-2	Postmortem	Not reported	2 years	F	Hispanic	Metastatic tumor	Normal lung	Yes	Both
	EPNLCA-3	Postmortem	38	3 months	M	Caucasian	Congenital heart disease	Normal lung	No	Low AT2 representation - Unclassified
	EPNLCA-4	Biopsy	40	5 days	F	Caucasian/Asian	Congenital tumor	Normal lung	No	CFTR+ Only
	EPNLCA-5	Biopsy	Term	13 months	F	Caucasion, non hispanic	Intralobar sequestration	Normal lung	No	CFTR+ Only
	EPNLCA-6	Biopsy	39	7 months	F	Caucasion, non hispanic	Intralobar sequestration	Normal lung; patchy lymphocytic aggregates	1 dose (in surgery)	FMO5+ Only
	EPNLCA-7	Biopsy	Not reported	4 months	F	Native Hawaian, Other Pacific Islander/White	Congenital pulmonary airway malformation	Normal lung	1 dose (in surgery)	FMO5+ Only
	EPNLCA-8	Biopsy	Term	5 months	M	American Indian/alaska native	Congenital pulmonary airway malformation	Normal lung	1 dose (in surgery)	Both
	EPNLCA-9	Biopsy	39	11 months	M	Caucasian	Congenital pulmonary airway malformation	Normal lung	1 dose (in surgery)	Both
	EPNLCA-10	Biopsy	36	15 months	M	Black/caucasian	Congenital pulmonary airway malformation	Normal lung	No	Both
	EPNLCA-11	Biopsy	Not reported	10 months	F	Caucasian	Congenital pulmonary airway malformation	Normal lung	1 dose (in surgery)	Both
	EPNLCA-12	Biopsy	Not reported	14 months	F	Caucasian	Congenital pulmonary airway malformation	Normal lung	1 dose (in surgery)	FMO5+ Only
	EPNLCA-13	Biopsy	37	11 months	M	Caucasian	Congenital pulmonary airway malformation	Normal lung; mild neutrophils	No	FMO5+ Only
	EPNLCA-14	Biopsy	36	6 months	M	Caucasian	Congenital pulmonary airway malformation	Normal lung	No	FMO5+ Only
	EPNLCA-15	Biopsy	Term	5 months	F	Caucasian	Congenital pulmonary airway malformation	Normal lung	No	CFTR+ Only
	EPNLCA-16	Biopsy	37	5 months	M	Caucasian	Congenital pulmonary airway malformation	Normal lung	1 dose (in surgery)	FMO5+ Only
	EPNLCA-17	Biopsy	34	15 months	F	Caucasian	Congenital pulmonary airway malformation	Normal lung; focal lymphocytic inflammation	No	CFTR+ Only
	EPNLCA-18	Biopsy	Term	21 months	M	Hispanic/Caucasian	Congenital pulmonary airway malformation	Normal lung; mild neutrophils	No	CFTR+ Only
	EPNLCA-19	Biopsy	39	6 months	M	Hispanic/Caucasian	Congenital pulmonary airway malformation	Normal lung	No	CFTR+ Only
	EPNLCA-20	Biopsy	Term	6 months	M	Caucasian	Intralobar sequestration	Normal lung; patchy lymphocytic aggregates	1 dose (in surgery)	FMO5+ Only
	EPNLCA-21	Biopsy	37	7 months	M	Caucasian	Intralobar sequestration	Normal lung	No	Both
	EPNLCA-22	Biopsy	Term	6 months	F	American indian/alaska native	Congenital pulmonary airway malformation	Normal lung	1 dose (in surgery)	FMO5+ Only
	EPNLCA-23	Biopsy	Not reported	6 months	M	Hispanic	Intralobar sequestration	Normal lung; minimal lymphocytes	No	FMO5+ Only
