## Supplementary material for "Clinical Interventions and Inflammatory Signaling Shape the Transcriptional and Cellular Architecture of the Early Postnatal Lung": Table S2 – Gene Signatures of FMO5+ and CFTR+ AT2s in Early Postnatal Lung

### Sheet: Sheet1
	Early Postnatal FMO5+ and CFTR+ AT2 Markers - Determined by Direct Comparison of FMO5+ and CFTR+ AT2 cells
	Early postnatal FMO5+ AT2 cluster 1 50 gene signature (ranked by fold-change)	Early postnatal CFTR+ AT2 cluster 1 50 Gene Signature (ranked by fold-change)
	FMO5	MAP2
	AC242426.2	ITGA2
	CD36	CSF3
	IRX3	AC011511.2
	TOB2	ICAM1
	SYBU	NABP1
	SCD	SERPINA1
	SLCO4C1	TXNRD1
	HHIP	RND1
	TMEM268	SERPINB1
	CEP170	TNFAIP3
	LIFR	TNFRSF12A
	GUCY1A1	SGPP2
	HMGCS1	TM4SF1
	AC026992.2	TNC
	CREBRF	SLC6A14
	PLCXD1	ANXA2
	ID4	AL133268.4
	DEPTOR	LAMB3
	HLF	TNFRSF21
	KLHL24	BIRC3
	ARID4A	IFNAR2
	SACM1L	CXCL2
	SELENOP	AC096564.1
	IDI1	CD83
	ASAH1	LYN
	ACSS2	JDP2
	CA2	ZC3H12A
	BNIP3L	S100A10
	PXMP4	PELI1
	ACAT2	CTSB
	VSIG10	TNIP1
	FGFR2	KDM6B
	INSIG1	ITPKC
	GPR160	CLIC5
	OSBPL11	HDAC7
	SLC12A6	AC003991.1
	TBC1D2B	RELB
	CNNM2	DDX21
	ACSS3	NFKB2
	PDCD4	SGMS2
	AC098588.3	EMP1
	C16orf89	TGIF1
	RBL2	MAP2K3
	TSC22D3	MIR222HG
	AXIN2	SLC7A1
	SECISBP2L	SOD2
	FBXL20	MED24
	FAM117B	ANXA5
	RMST	HIVEP2
