## Supplementary material for "Clinical Interventions and Inflammatory Signaling Shape the Transcriptional and Cellular Architecture of the Early Postnatal Lung": Table S3 – Gene Signatures of Canonical and Signaling AT2s in Adult

### Sheet: Sheet1
	Adult "Canonical" and "Signaling" AT2 Markers - Determined by Direct comparison of Canonical and Signaling AT2s in Travaglini et al., 2020 Nature
	Adult canonical AT2 50 Gene Signature (ranked by fold-change)	Adult signaling AT2 cluster 50 Gene Signature (ranked by fold-change)
	CCL2	CD81
	CXCL1	LPCAT1
	PLIN2	SLC34A2
	AGER	MUC1
	PHLDA2	LRRK2
	CAV1	SLPI
	SOD2	FABP5
	HP	PIGR
	LCN2	C3
	TNFRSF12A	MALAT1
	ERRFI1	ROS1
	DDX21	TMEM30B
	MAFF	REV1
	IL32	GAS5
	SGK1	ARHGAP5
	NOP16	NUPR1
	TNIP1	MED29
	EMP1	PHF3
	GCA	AK1
	TIFA	ELAPOR2
	STK17A	CHD4
	ZC3H12A	PURA
	HMOX1	UTRN
	SERPINA1	DCBLD2
	NAMPT	PPDPF
	PLSCR1	TGOLN2
	EIF2S1	NEAT1
	SOCS2	TMEM33
	MED24	DDAH1
	LRRC59	SCO2
	DNAJA1	FAM210B
	CCN1	CLPTM1L
	TACSTD2	JOSD2
	TMEM165	SFTPA2
	ACTR3	TMSB4X
	BOD1	PLA2G4F
	SFN	JDP2
	ADRB2	NFATC3
	TOP1	CLTC
	EIF3J	MDM4
	PRELID3B	XAB2
	CSF3	OCLN
	TM4SF1	TC2N
	DNAJB9	MECOM
	SERPINB1	FBXW5
	KRT7	KMT2E
	CCNC	POLR3H
	BCL2L1	NFIA
	TRIB1	UBXN6
	CHCHD7	ENOSF1
