## Supplementary material for "Clinical Interventions and Inflammatory Signaling Shape the Transcriptional and Cellular Architecture of the Early Postnatal Lung": Table S4 – Xenium 480 Custom Panel Targets

### Sheet: Sheet1
Gene	Ensembl ID	Probesets
CDH1	ENSG00000039068	8
EPCAM	ENSG00000119888	8
NKX2-1	ENSG00000136352	8
SOX2	ENSG00000181449	8
SOX9	ENSG00000125398	8
AGER	ENSG00000204305	8
RTKN2	ENSG00000182010	8
MYRF	ENSG00000124920	8
NTM	ENSG00000182667	5
AQP5	ENSG00000161798	8
SFTPA1	ENSG00000122852	5
ZNF385B	ENSG00000144331	8
LAMP3	ENSG00000078081	8
FMO5	ENSG00000131781	8
SLCO4C1	ENSG00000173930	8
SLC6A14	ENSG00000268104	8
RND1	ENSG00000172602	8
LRP2	ENSG00000081479	8
KRT5	ENSG00000186081	8
KRT17	ENSG00000128422	8
TP63	ENSG00000073282	8
SLC5A7	ENSG00000115665	8
KISS1	ENSG00000170498	3
MMP10	ENSG00000166670	8
CXCL1	ENSG00000163739	8
GABRB2	ENSG00000145864	8
GABRA1	ENSG00000022355	8
CDC20B	ENSG00000164287	8
FOXJ1	ENSG00000129654	8
ZBBX	ENSG00000169064	8
RSPH1	ENSG00000160188	8
CFAP73	ENSG00000186710	8
C6	ENSG00000039537	8
MUC16	ENSG00000181143	8
SPDEF	ENSG00000124664	8
MUC5AC	ENSG00000215182	8
MUC5B	ENSG00000117983	8
NKX3-1	ENSG00000167034	8
LTF	ENSG00000012223	8
BARX2	ENSG00000043039	8
CLDN10-AS1	ENSG00000223392	6
CCL28	ENSG00000151882	8
MUC4	ENSG00000145113	8
GDF15	ENSG00000130513	8
RNASE1	ENSG00000129538	8
GRP	ENSG00000134443	6
ASCL1	ENSG00000139352	8
GHRL	ENSG00000157017	8
CHGA	ENSG00000100604	8
CALCA	ENSG00000110680	8
PROX1	ENSG00000117707	8
NRP2	ENSG00000118257	8
RELN	ENSG00000189056	8
STAB2	ENSG00000136011	8
DKK2	ENSG00000155011	8
FGF18	ENSG00000156427	8
BMX	ENSG00000102010	8
IGFBP3	ENSG00000146674	8
FCN3	ENSG00000142748	7
SYN2	ENSG00000157152	8
KIT	ENSG00000157404	8
SPC25	ENSG00000152253	8
APLNR	ENSG00000134817	8
ACKR1	ENSG00000213088	8
VCAM1	ENSG00000162692	8
PLA1A	ENSG00000144837	8
NOS1	ENSG00000089250	8
ANO2	ENSG00000047617	8
PECAM1	ENSG00000261371	8
VWF	ENSG00000110799	8
HPGD	ENSG00000164120	8
EDNRB	ENSG00000136160	8
SOSTDC1	ENSG00000171243	8
CDH13	ENSG00000140945	8
APLN	ENSG00000171388	8
LAMC3	ENSG00000050555	8
PDGFRB	ENSG00000113721	8
FHL5	ENSG00000112214	8
CDH19	ENSG00000071991	8
MYOCD	ENSG00000141052	8
LUZP2	ENSG00000187398	8
ZNF536	ENSG00000198597	8
FGF14	ENSG00000102466	8
SFRP2	ENSG00000145423	8
MFAP5	ENSG00000197614	8
PTCH2	ENSG00000117425	8
PI15	ENSG00000137558	8
GFRA1	ENSG00000151892	8
MOXD1	ENSG00000079931	8
SYN3	ENSG00000185666	8
RSPO2	ENSG00000147655	8
RANBP3L	ENSG00000164188	8
UBA52	ENSG00000221983	8
OLFML3	ENSG00000116774	8
PSAP	ENSG00000197746	8
RUNX1	ENSG00000159216	8
2025-12-01	ENSG00000173077	5
CCL2	ENSG00000108691	8
PTPRC	ENSG00000081237	8
KLRF1	ENSG00000150045	8
NCR1	ENSG00000189430	8
PRF1	ENSG00000180644	8
SH2D1B	ENSG00000198574	8
MS4A1	ENSG00000156738	8
BANK1	ENSG00000153064	8
IGHM	ENSG00000211899	4
PAX5	ENSG00000196092	8
SLC18A2	ENSG00000165646	8
MS4A2	ENSG00000149534	8
FCN1	ENSG00000085265	8
APOBEC3A	ENSG00000128383	8
ADGRE2	ENSG00000127507	8
CD300E	ENSG00000186407	8
CLEC4C	ENSG00000198178	8
KCNK10	ENSG00000100433	8
CUX2	ENSG00000111249	8
CD6	ENSG00000013725	8
THEMIS	ENSG00000172673	8
ITK	ENSG00000113263	8
LEF1	ENSG00000138795	8
CD28	ENSG00000178562	8
CD4	ENSG00000010610	8
CD8A	ENSG00000153563	8
APOE	ENSG00000130203	5
CTSA	ENSG00000064601	8
ATP6V0C	ENSG00000185883	8
C1QC	ENSG00000159189	8
MARCO	ENSG00000019169	8
SIGLEC1	ENSG00000088827	8
CD163L1	ENSG00000177675	8
F13A1	ENSG00000124491	8
LILRB5	ENSG00000105609	8
STAB1	ENSG00000010327	8
FAM9B	ENSG00000177138	8
GLDN	ENSG00000186417	8
CLEC10A	ENSG00000132514	8
CD1C	ENSG00000158481	8
ZNF366	ENSG00000178175	8
CLEC9A	ENSG00000197992	8
TUBB3	ENSG00000258947	8
CALB1	ENSG00000104327	8
SLC17A6	ENSG00000091664	8
TAC1	ENSG00000006128	8
TRPV1	ENSG00000196689	8
ADCYAP1	ENSG00000141433	8
GAP43	ENSG00000172020	8
DSCAM	ENSG00000171587	8
CHAT	ENSG00000070748	8
CD38	ENSG00000004468	8
SDC1	ENSG00000115884	8
IGHG1	ENSG00000211896	7
ACTA2	ENSG00000107796	6
MYH11	ENSG00000133392	8
FST	ENSG00000134363	8
PLIN2	ENSG00000147872	8
ACTG2	ENSG00000163017	8
CNN1	ENSG00000130176	8
ASPN	ENSG00000106819	8
CD34	ENSG00000174059	8
CSPG4	ENSG00000173546	8
SFTPD	ENSG00000133661	8
GREM2	ENSG00000180875	8
DOCK3	ENSG00000088538	8
CXCL14	ENSG00000145824	8
ANO3	ENSG00000134343	8
KCNK17	ENSG00000124780	8
LDB3	ENSG00000122367	8
JPH2	ENSG00000149596	8
IL7R	ENSG00000168685	8
PLA2G5	ENSG00000127472	8
PIEZO2	ENSG00000154864	8
COL11A1	ENSG00000060718	6
VIT	ENSG00000205221	8
SPOCK1	ENSG00000152377	8
SHOX2	ENSG00000168779	8
KCND2	ENSG00000184408	8
NPR3	ENSG00000113389	8
GEM	ENSG00000164949	8
SMOC1	ENSG00000198732	8
ITGA11	ENSG00000137809	8
COL8A1	ENSG00000144810	8
EPYC	ENSG00000083782	8
CNMD	ENSG00000136110	8
SLC6A2	ENSG00000103546	8
OSR2	ENSG00000164920	8
TWIST2	ENSG00000233608	8
MME	ENSG00000196549	8
IL1RAPL2	ENSG00000189108	8
CP	ENSG00000047457	8
SCGB3A2	ENSG00000164265	7
BPIFB1	ENSG00000125999	8
CAPN13	ENSG00000162949	8
CLIC5	ENSG00000112782	8
SLC34A2	ENSG00000157765	8
DMBT1	ENSG00000187908	8
GYPE	ENSG00000197465	8
NBAT1	ENSG00000260455	8
TESC	ENSG00000088992	7
PIK3C2G	ENSG00000139144	8
CCDC198	ENSG00000100557	8
KRT13	ENSG00000171401	8
GBP6	ENSG00000183347	8
AQP3	ENSG00000165272	8
CYP2C18	ENSG00000108242	8
GDA	ENSG00000119125	8
SERPINB2	ENSG00000197632	8
KRT4	ENSG00000170477	8
MSLN	ENSG00000102854	8
SCARA5	ENSG00000168079	8
OSR1	ENSG00000143867	8
FOXI1	ENSG00000168269	8
ASCL2	ENSG00000183734	8
BSND	ENSG00000162399	8
POU2F3	ENSG00000137709	8
GNG13	ENSG00000127588	8
GNAT3	ENSG00000214415	8
AXIN2	ENSG00000168646	8
RSPO3	ENSG00000146374	8
RSPO4	ENSG00000101282	8
LGR4	ENSG00000205213	8
LGR5	ENSG00000139292	8
LGR6	ENSG00000133067	8
WNT2	ENSG00000105989	8
WNT2B	ENSG00000134245	8
WNT3A	ENSG00000154342	8
WNT4	ENSG00000162552	8
WNT5A	ENSG00000114251	8
WNT5B	ENSG00000111186	8
WNT6	ENSG00000115596	7
WNT7A	ENSG00000154764	8
WNT7B	ENSG00000188064	8
WNT9A	ENSG00000143816	8
WNT10A	ENSG00000135925	8
WNT11	ENSG00000085741	8
ROR1	ENSG00000185483	8
FZD4	ENSG00000174804	8
FZD5	ENSG00000163251	8
FZD6	ENSG00000164930	8
WIF1	ENSG00000156076	8
NOTUM	ENSG00000185269	8
FGF1	ENSG00000113578	8
FGF2	ENSG00000138685	8
FGF7	ENSG00000140285	8
FGF9	ENSG00000102678	8
FGF10	ENSG00000070193	8
FGF11	ENSG00000161958	8
FGF12	ENSG00000114279	8
FGF13	ENSG00000129682	8
FGF20	ENSG00000078579	8
SPRY1	ENSG00000164056	8
SPRY2	ENSG00000136158	8
SPRY4	ENSG00000187678	8
FGFR1	ENSG00000077782	8
FGFR2	ENSG00000066468	8
FGFR3	ENSG00000068078	8
FGFR4	ENSG00000160867	8
BMP1	ENSG00000168487	8
BMP2	ENSG00000125845	8
BMP3	ENSG00000152785	8
BMP4	ENSG00000125378	8
BMP5	ENSG00000112175	8
BMP6	ENSG00000153162	8
BMP7	ENSG00000101144	8
INHBA	ENSG00000122641	8
ID1	ENSG00000125968	7
ID2	ENSG00000115738	8
ID3	ENSG00000117318	8
ID4	ENSG00000172201	8
TGFB1	ENSG00000105329	8
TGFB2	ENSG00000092969	8
TGFB3	ENSG00000119699	8
TGIF1	ENSG00000177426	8
TGIF2	ENSG00000118707	8
LTBP1	ENSG00000049323	8
LTBP2	ENSG00000119681	8
LTBP3	ENSG00000168056	8
LTBP4	ENSG00000090006	8
IHH	ENSG00000163501	8
DHH	ENSG00000139549	8
SHH	ENSG00000164690	8
HHIP	ENSG00000164161	8
GLI2	ENSG00000074047	8
GLI3	ENSG00000106571	8
GDF10	ENSG00000266524	8
GDF11	ENSG00000135414	8
CCN2	ENSG00000118523	8
ANKRD1	ENSG00000148677	8
EGF	ENSG00000138798	8
NRG1	ENSG00000157168	8
NRG2	ENSG00000158458	8
NRG3	ENSG00000185737	8
NRG4	ENSG00000169752	8
TGFA	ENSG00000163235	8
EPGN	ENSG00000182585	8
EREG	ENSG00000124882	8
HBEGF	ENSG00000113070	8
AREG	ENSG00000109321	8
HGF	ENSG00000019991	8
BTC	ENSG00000174808	8
HES1	ENSG00000114315	8
HES4	ENSG00000188290	2
NOTCH1	ENSG00000148400	8
NOTCH2	ENSG00000134250	8
NOTCH3	ENSG00000074181	8
NOTCH4	ENSG00000204301	8
JAG1	ENSG00000101384	8
JAG2	ENSG00000184916	8
DLL1	ENSG00000198719	8
DLL4	ENSG00000128917	8
CSF1	ENSG00000184371	8
CSF2	ENSG00000164400	8
CSF3	ENSG00000108342	8
IL33	ENSG00000137033	8
IL1B	ENSG00000125538	8
IL1A	ENSG00000115008	8
TNF	ENSG00000232810	8
IL6	ENSG00000136244	8
C3	ENSG00000125730	8
ACE2	ENSG00000130234	8
TMPRSS2	ENSG00000184012	8
CCL5	ENSG00000271503	8
CCL18	ENSG00000275385	8
CCL14	ENSG00000276409	8
IL16	ENSG00000172349	8
PROS1	ENSG00000184500	8
LIF	ENSG00000128342	8
MIF	ENSG00000240972	3
MDK	ENSG00000110492	7
KITLG	ENSG00000049130	8
VEGFA	ENSG00000112715	8
AGRN	ENSG00000188157	8
PDGFA	ENSG00000197461	8
PDGFB	ENSG00000100311	8
KDR	ENSG00000128052	8
DEPTOR	ENSG00000155792	8
SEMA6D	ENSG00000137872	8
CXCL2	ENSG00000081041	8
ANGPT1	ENSG00000154188	8
EDN1	ENSG00000078401	8
ANGPTL1	ENSG00000116194	8
TUB	ENSG00000166402	8
MERTK	ENSG00000153208	8
TNFSF12	ENSG00000239697	8
RARRES2	ENSG00000106538	8
VEGFB	ENSG00000173511	8
VEGFC	ENSG00000150630	8
VEGFD	ENSG00000165197	8
NAMPT	ENSG00000105835	6
SEMA3C	ENSG00000075223	8
SEMA3A	ENSG00000075213	8
SEMA3B	ENSG00000012171	8
SEMA3E	ENSG00000170381	8
PLXNA2	ENSG00000076356	8
NRP1	ENSG00000099250	8
SLIT1	ENSG00000187122	8
ROBO1	ENSG00000169855	8
ROBO2	ENSG00000185008	4
DAG1	ENSG00000173402	8
SDC4	ENSG00000124145	8
NECTIN1	ENSG00000110400	8
NECTIN2	ENSG00000130202	8
NECTIN3	ENSG00000177707	8
FLRT2	ENSG00000185070	8
FLRT3	ENSG00000125848	8
LAMA1	ENSG00000101680	8
LAMA2	ENSG00000196569	5
LAMA3	ENSG00000053747	8
LAMA4	ENSG00000112769	8
LAMA5	ENSG00000130702	8
LAMB1	ENSG00000091136	8
LAMB2	ENSG00000172037	8
LAMB3	ENSG00000196878	8
LAMC1	ENSG00000135862	8
LAMC2	ENSG00000058085	8
ELN	ENSG00000049540	7
NPNT	ENSG00000168743	8
OGN	ENSG00000106809	8
DCN	ENSG00000011465	5
LUM	ENSG00000139329	3
SPARCL1	ENSG00000152583	6
FNDC1	ENSG00000164694	8
FBLN1	ENSG00000077942	8
GPC3	ENSG00000147257	8
COL21A1	ENSG00000124749	8
COL16A1	ENSG00000084636	8
COL23A1	ENSG00000050767	8
COL4A1	ENSG00000187498	7
COL4A2	ENSG00000134871	8
COL4A3	ENSG00000169031	8
COL4A4	ENSG00000081052	8
COL4A5	ENSG00000188153	8
COL4A6	ENSG00000197565	8
COL6A1	ENSG00000142156	8
COL6A2	ENSG00000142173	8
COL9A1	ENSG00000112280	8
COL18A1	ENSG00000182871	8
CTHRC1	ENSG00000164932	8
NID1	ENSG00000116962	8
COL6A3	ENSG00000163359	8
COL5A2	ENSG00000204262	8
COL24A1	ENSG00000171502	8
COL12A1	ENSG00000111799	8
COL28A1	ENSG00000215018	8
ITGA4	ENSG00000115232	8
ITGA3	ENSG00000005884	8
ITGB6	ENSG00000115221	8
ITGA2	ENSG00000164171	8
ITGA8	ENSG00000077943	8
ITGAX	ENSG00000140678	8
ITGA1	ENSG00000213949	8
ITGB4	ENSG00000132470	8
TOP2A	ENSG00000131747	8
MKI67	ENSG00000148773	8
PCNA	ENSG00000132646	8
FOSL1	ENSG00000175592	8
FOSB	ENSG00000125740	8
JUNB	ENSG00000171223	5
EGR1	ENSG00000120738	8
STAT3	ENSG00000168610	8
ELF3	ENSG00000163435	8
CREB3L2	ENSG00000182158	8
CEBPD	ENSG00000221869	6
EHF	ENSG00000135373	8
GRHL2	ENSG00000083307	8
ETS2	ENSG00000157557	8
CLDN4	ENSG00000189143	8
KRT8	ENSG00000170421	8
KRT18	ENSG00000111057	8
KRT7	ENSG00000135480	8
CALR	ENSG00000179218	8
MYLK	ENSG00000065534	8
POSTN	ENSG00000133110	8
CXCL12	ENSG00000107562	8
CCN1	ENSG00000142871	8
CLCF1	ENSG00000175505	8
ICAM1	ENSG00000090339	8
PTGS2	ENSG00000073756	8
EPHB2	ENSG00000133216	8
CD44	ENSG00000026508	8
SERPINA1	ENSG00000197249	8
CD36	ENSG00000135218	8
PLCXD1	ENSG00000182378	8
SPP1	ENSG00000118785	8
MMP9	ENSG00000100985	8
CTSK	ENSG00000143387	8
CCL3	ENSG00000277632	5
CCL4	ENSG00000275302	7
CCL8	ENSG00000108700	8
CXCL9	ENSG00000138755	8
CXCL10	ENSG00000169245	8
KRT14	ENSG00000186847	8
MMP7	ENSG00000137673	8
CDKN2A	ENSG00000147889	8
CDKN1A	ENSG00000124762	8
DCLK1	ENSG00000133083	8
HIF1A	ENSG00000100644	8
NUPR1	ENSG00000176046	8
ALK	ENSG00000171094	8
ROS1	ENSG00000047936	8
NAPSA	ENSG00000131400	8
CEACAM5	ENSG00000105388	8
LCN2	ENSG00000148346	8
DDX21	ENSG00000165732	8
MAP2K3	ENSG00000034152	8
B3GALT5	ENSG00000183778	8
SYBU	ENSG00000147642	8
CD93	ENSG00000125810	8
TPSAB1	ENSG00000172236	4
HDC	ENSG00000140287	8
SFTPA2	ENSG00000185303	7
ETV5	ENSG00000244405	8
MET	ENSG00000105976	8
RALYL	ENSG00000184672	8
TFF3	ENSG00000160180	8
LRMP	ENSG00000118308	8
RELA	ENSG00000173039	8
RELB	ENSG00000104856	8
NFKBIZ	ENSG00000144802	8
CD74	ENSG00000019582	3
FAP	ENSG00000078098	8
