## Supplementary material for "Clinical Interventions and Inflammatory Signaling Shape the Transcriptional and Cellular Architecture of the Early Postnatal Lung": Table S5 – Compounds Tested on Primary AT2 Organoids

### Sheet: Sheet1
	Growth Factors, Small Molecules and Metabolites Tested for FMO5+ and CFTR+ AT2 marker induction in Bud Tip Progenitor Derived AT2 organoids
	Media #	Component	Molecular Target	Treatment Concentration	Justification	Result
	1	Fatostatin HBr	SREBP1/2 inhibitor	20 µM	Master Regulator of Lipogenesis	Weak induction of some FMO5+ AT2 Markers
	2	U18666A	SREBP1/2 activator	10 µM	Master Regulator of Lipogenesis	Cell Death
	3	NRG1	ERBB Signaling Ligand	50 ng/mL	CellChat - AT1 to AT2	No change in FMO5+ or CFTR+ AT2 markers
	4	Kynurenic acid	Inhibitor of Tryptophan Metabolism	100 µM	FMO5 implicated in tryptophan metabolism	No change in FMO5+ or CFTR+ AT2 markers
	5	Deferoxamine mesylate salt	HIF1-activator	100 µM	HIF1 higher in CFTR+ AT2s	No change in FMO5+ or CFTR+ AT2 markers
	6	PF-06409577	AMPK activator	1 µM	PPAR-gamma a known regulator of lipid metabolism
	7	Rosiglitazone	PPAR-gamma activator	5 µM
	8	AlCAR	AMPK activator	1 mM		Cell Death
	9	recombinant hIL-6	Interleukin-6 Signaling Ligand	20 ng/mL	Enriched in CFTR+ AT2 Niche by Spatial Transcriptomics	Weak induction of some FMO5+ and CFTR+ AT2 markers
	10	recombinant hIL-6		100 ng/mL	Enriched in CFTR+ AT2 Niche by Spatial Transcriptomics	Weak induction of some FMO5+ and CFTR+ AT2 markers
	11	remombinant hTNF-alpha	TNF-alpha Signaling Ligand	20 ng/mL	Enriched in CFTR+ AT2 Niche by Spatial Transcriptomics	Induced all CFTR+ AT2 markers
	12	remombinant hTNF-alpha		100 ng/mL	Enriched in CFTR+ AT2 Niche by Spatial Transcriptomics	Induced all CFTR+ AT2 markers
	13	recombinant IL-1B		20 ng/mL	Enriched in CFTR+ AT2 Niche by Spatial Transcriptomics	Induced all CFTR+ AT2 markers
	14	recombinant IL-1B	Interleukin-1B Signaling Ligand	100 ng/mL	Enriched in CFTR+ AT2 Niche by Spatial Transcriptomics	Induced all CFTR+ AT2 markers
	15	recombinant CCL-2		20 ng/mL	Enriched in CFTR+ AT2 Niche by Spatial Transcriptomics	No change in FMO5+ or CFTR+ AT2 markers
	16	recombinant CCL-2	CCR2 Receptor	100 ng/mL	Enriched in CFTR+ AT2 Niche by Spatial Transcriptomics	No change in FMO5+ or CFTR+ AT2 markers
	17	GDF15		50 ng/ml	CellChat - Respiratory Bronchiole to AT2	No change in FMO5+ or CFTR+ AT2 markers
	18	BMP4		50 ng/mL	BMP Enriched in Alv. Fibroblast-c1/2	No change in FMO5+ or CFTR+ AT2 markers
	19	8Br-cAMP + IBMX		100 µM each	cAMP regulation of cell metabolism	No change in FMO5+ or CFTR+ AT2 markers
	20	Dexamethasone		50 nM	Clinical Data	Induced all FMO5+ AT2 markers
	21	SC-514		50 µM	NFkb Signature in CFTR+ AT2	No change in FMO5+ or CFTR+ AT2 markers
	22	MHY1485	mTORC1 activator	10 µM	DEPTOR higher in FMO5+ AT2	No change in FMO5+ or CFTR+ AT2 markers
	23	Rapamycin	mTORC1 inhibitor	500 nM	DEPTOR higher in FMO5+ AT2	No change in FMO5+ or CFTR+ AT2 markers
	24	Torin 2	mTORC1/2 inhibitor	1 µM	DEPTOR higher in FMO5+ AT2	Induced FMO5+ Marker CD36
	25	All Trans Retinoic Acid	Retinoic Acid Receptors	250 nM	Retinoic Acid a known regulator of Lipogenesis	No change in FMO5+ or CFTR+ AT2 markers
	26	DAPT		10 µM		No change in FMO5+ or CFTR+ AT2 markers
	27	TGFB1		20 ng/mL		No change in FMO5+ or CFTR+ AT2 markers
	28	Lipid Mix		1 x	Promote Lipogenesis	No change in FMO5+ or CFTR+ AT2 markers
	29	SMO Agonist	Sonic HedgeHog Activator	500 nM	HHIP expression higher in FMO5+ AT2	No change in FMO5+ or CFTR+ AT2 markers
	30	LDE	Sonic HedgeHog Inhibitor	2 µM	HHIP expression higher in FMO5+ AT2	No change in FMO5+ or CFTR+ AT2 markers
	31	FGF7	FGF Signaling Ligand	20 ng/mL	FGF7 higher in FMO5+ AT2 Niche	No change in FMO5+ or CFTR+ AT2 markers
	32	FGF10	FGF Signaling Ligand	20 ng/mL	FGF10 higher in FMO5+ AT2 Niche	No change in FMO5+ or CFTR+ AT2 markers
	33	BAY1125976	AKT inhibitor	10 µM		No change in FMO5+ or CFTR+ AT2 markers
	34	Human Plasma-Like Medium Base			Provide more physiological metabolic environment	No change in FMO5+ or CFTR+ AT2 markers
