## Supplementary material for "Clinical Interventions and Inflammatory Signaling Shape the Transcriptional and Cellular Architecture of the Early Postnatal Lung": Table S6 – Sample MetaData For Lung Specimens Diagnosed With Bronchopulmonary Dysplasia

### Sheet: Sheet1
	Array Express Code	Specimen type	Gestational age at birth (weeks)	Age at lung sample	Gender	Race	Clinical History	Pathology Notes	Dexamethasone treatment
	BPDEPNLCA-1	Biopsy	29 weeks	9 months	M	Refused	BPD-Severe	Severe deficient alveolarization with PAH	No
	BPDEPNLCA-2	Postmortum	28 weeks	5 weeks	M	Caucasian, non hispanic	Organizing BPD	Hyaline membranes. Hemorrhage. Early smooth muscle remodeling	No
	BPDEPNLCA-3	Postmortum	28 weeks	16 days	F	Black	Early Organizing BPD	Mild early BPD. Hemorrhage	No
	BPDEPNLCA-4	Postmortum	25 weeks + 92 days	13 weeks	F	Caucasian, non hispanic	Severe BPD	Advanced fibrosis/marked reactive type 2 cells/PAH	Not recent (2 months prior)
