## Supplementary material for "Clinical Interventions and Inflammatory Signaling Shape the Transcriptional and Cellular Architecture of the Early Postnatal Lung": Table S7 – Sample MetaData For Lung Specimens Diagnosed With Pulmonary Interstitial Glycogenosis

### Sheet: Sheet1
	Array Express Code	Specimen type	Gestational age at birth (weeks)	Age at lung sample	Gender	Race	Clinical History	Pathology Notes	Dexamethasone treatment
	PIGEPNLCA-1	Biopsy	32 weeks	5 weeks	F	Caucasian, non hispanic	Pulmonary hypertension	Pulmonary Intersitital Glycogenosis; severe hypertensive changes of pulmonary arteries and veins	Yes
	PIGEPNLCA-2	Biopsy	33 weeks	6 weeks	M	N/A	Respiratory distress syndrome; pulmonary hypertension	Pulmonary Interstitial Glycogenosis; moderate deficient alveolarization	Yes
	PIGEPNLCA-3	Biopsy	Term	2 months	F	Caucasian, non hispanic	Pulmonary hypertension in setting of congenital heart disease	Pulmonary Intersitital Glycogenosis; hypertensive changes of pulmonary arteries and veins, lymphangiectasia	1 dose (in surgery)
	PIGEPNLCA-4	Biopsy	33 weeks	19 days	M	Caucasian, non hispanic	Congenital lobar overinflation	Congenital lobar overinflation with Pulmonary Interstitial Glycogenosis	1 dose (in surgery)
	PIGEPNLCA-5	Biopsy	33 weeks	16 days	M	Caucasian, non hispanic	Congenital pulmonary airway malformation	Adjacent normal lung with Pulmonary Interstitial Glycogenosis	No
