## Supplementary material for "Clinical Interventions and Inflammatory Signaling Shape the Transcriptional and Cellular Architecture of the Early Postnatal Lung": Table S8 – Sample MetaData For 16-, 21-, 23-week Lung Specimens

### Sheet: Sheet1
	Array Express Code	Specimen type	Gestational age at birth (weeks)	Age at lung sample	Gender	Race	Clinical History	Pathology Notes	Dexamethasone treatment	AT2 subtype classification
	ASEPNLCA-1	Postmortem	16 week	16 week	M	Caucasian	16 week preterm delivery, demise from extreme prematurity	Normal lung	No	NA
	ASPENLCA-2	Postmortem	21 week	21 week	Unknown	Unknown	21 week preterm delivery, demise from extreme prematurity	Normal lung	No	NA
	ASPENLCA-3	Postmortem	23 week	23 week	Female	Black, hispanic	23 week preterm delivery, demise from extreme prematurity	Normal lung	No	NA
