## Supplementary material for "Clinical Interventions and Inflammatory Signaling Shape the Transcriptional and Cellular Architecture of the Early Postnatal Lung": Table S9 – Maturation "ON" gene sets by Cell Type

### Sheet: Sheet 1
Top100 Genes Significantly Higher in Early Postnatal than Fetal by Log2FC For The Indicated Cell Type (maturation on genes)
	AT2	Macrophages	Transitional	Multiciliated	Respiratory.Bronchiole	Pericyte	Lymphatic.Endothelial	AT1	Monocytes	CD1c..DC	Basal	Capillary.Endothelial	Venous.Endothelial	Alveolar.Fibroblast	Neuroendocrine	Arterial.Endothelial	B.Cells	Alveolar.Myofibroblast	CCL2.Positive.Fibroblast	Neutrophils	Capillary.Aerocyte	CD8..T.Cell	Fibroblast	Adventitial.Mesenchyme	NK.Cell	CD4..T.Cell	pDC
1	SFTPA2	GLDN	NTM	MT-ND3	AKR1C1	SFTPA1	ZBTB16	ZBTB16	INHBA	SLC16A10	CYP4B1	SLC6A4	TMTC1	LINC00968	F5	IDO1	FAM30A	FKBP5	SERPINE1	MT-ND2	FKBP5	DTHD1	LINC00968	PDK4	LGR6	MT-ND3	HSP90AA1
2	SLPI	AC011586.2	ZBTB16	SLC34A2	ZBTB16	SFTPA2	MT-ND3	MS4A15	CLEC12A	MT-CO2	ZBTB16	KLF9	PDZRN4	STON2	MT-ND3	PDK4	IFNG-AS1	FGF14	AL031599.1	MT-CO2	SFTPC	MIAT	NFASC	C3	MT-ND3	AC007384.1	COL24A1
3	SDR16C5	CLIP4	NRG1	MT-ATP6	MT-ATP6	SFTPB	ATP10A	SFTA1P	FBP1	MT-ND3	SFTPA1	NRXN3	TMOD1	ANO1	SFTPA1	FKBP5	FCRL3	KCNB2	TNC	MT-ATP6	ADAMTS9-AS2	MT-ND3	FGF14	CLSTN2	MT-CO2	TSPAN5	CCND3
4	ALOX15B	SLC19A3	SCEL	MT-ND4	MT-ND3	TRPC4	TMOD1	CACNG4	ANPEP	MT-ATP6	SCGB1A1	ZBTB16	TMEM178B	MACROD2	MT-CO2	KIAA1211L	MT-ND3	ZBTB16	CRISPLD2	MT-ND1	EDA	PPP2R2B	DEPP1	AL031599.1	FKBP5	LINC00426	XYLT1
5	MLPH	PPARG	NEBL	MT-ND2	SCGB1A1	ZBTB16	TLL1	ZDHHC11B	KCNE1	PKP2	MT-CO2	FKBP5	FKBP5	LTBP2	AL354994.1	SFTPC	IGKC	PDK4	IL15RA	MT-CO3	XAF1	FKBP5	FKBP5	FKBP5	MYOM2	MT-CYB	PHEX
6	LONRF3	ZBTB7C	MS4A15	MT-ND1	PIGR	RGN	LRRC1	ARHGAP45	MARCO	MT-CO3	MT-ATP6	PDK4	ZBTB16	MCOLN3	MT-ATP8	NDRG4	DPEP2	PRUNE2	GPX3	MT-ND3	AQP1	LINC00278	COL15A1	MT2A	MT-CO3	BICRAL	RNF144B
7	SFTPA1	INHBA	SFTPA2	MT-CO2	SLC26A9	SFTPC	CDH13	FMO2	MT-ND3	XAF1	MT-ATP8	TMTC1	HLA-DRB1	PROSER2	MT-ATP6	BTNL9	ADAM28	SFTPB	MT2A	MT-ATP8	PCED1B	MT-CO2	NNMT	NDRG1	MT-ATP6	MT-CO2	AC008014.1
8	ZBTB16	CDCP1	AC022325.2	ZBTB16	MT-ND1	GPX3	AL589693.1	HEG1	MT-CO2	GPR157	MT-CO3	ARRDC2	KLF9	CRISPLD2	MT-ND4	MT-ND3	STEAP1B	MT-ND3	NABP1	ZBTB16	SPARCL1	MT-ND2	CRISPLD2	AC108734.4	PPP2R2B	MT-ATP6	HSPA1A
9	AC096531.2	LINC00970	CCDC85A	MT-CO3	MT-CO2	PDK4	DCDC2C	FYB2	CPM	MT-CO1	MT-ND3	IL18R1	MT-ND3	MT-ND3	FKBP5	IGFBP3	SELL	SFTPC	IL6R	MT-ND4	AP001528.1	SFTPC	SAMHD1	IL16	MT-ND2	MT-CO3	MT-CO2
10	CCDC141	ANO5	CAMK1D	MT-ATP8	MT-ND4	FKBP5	TMTC1	ST3GAL4	MT-ND1	MT-CYB	MT-CO1	IFI44L	GBP2	EFCC1	CLNK	ZBTB16	MT-CO2	TMOD1	ZBTB16	MT-CO1	PDK4	MT-CO3	GLUL	GLUL	SFTPC	MT-ND1	MT-ATP6
11	CYP4B1	MLPH	PIP5K1B	NELL2	MT-ND2	CCND3	LINC02147	AC016831.7	CYP27A1	IL7R	MT-ND2	VIPR1	PDK4	IL15RA	MT-CO3	NLRC5	VAV3-AS1	MT-ATP6	KIAA0040	MT-CYB	SLC39A11	MT-ATP6	KLF9	SFTPC	MT-CO1	CYTOR	PDE7A
12	PTGFR	AC092691.1	EMP1	PIGR	MT-CYB	KCNK3	FKBP5	SCEL	STAC	SYTL3	MT-CYB	KIAA1211L	NNMT	MT-ATP6	MT-CO1	PITPNC1	MT-CO1	WNT9A	ADAMTS8	HSPH1	LNX1	MT-CO1	GPX3	MT-ND3	MT-ND4	SFTPC	SPATA13
13	ZNF385B	STAC	RGCC	MT-CYB	SLPI	ABLIM2	PKHD1L1	MSRB3	MT-CO3	AREG	MT-ND4	XAF1	AF064858.1	KLF9	MT-ND2	CA8	BCAS4	CRISPLD2	MMP19	STIP1	SCARB1	GNLY	ZBTB16	SAMHD1	CPT1A	ZFYVE28	UTY
14	DUOXA1	KCNMA1	MYO16-AS1	MT-ND5	MT-CO3	GNAL	RNF19B	CPED1	KCNMA1	ZBTB16	CAPN8	CCND3	PLA1A	ZBTB16	MT-ND1	TMTC1	TMEM154	MT-CO2	ELL2	CLIP4	AL589935.1	SFTPB	LTBP2	SLC19A2	SAMD9	ARNTL	CXCR4
15	IL20RA	AC026369.3	SH3RF2	MT-CO1	TCIM	ATP10A	SFTPC	PRR5L	MT-ATP6	SLC11A1	MT-ND1	CX3CL1	PLCXD3	SAMHD1	MT-CYB	ARRDC2	POU2AF1	BCL6	SEMA3C	MX1	CX3CL1	AC243829.1	C3	MT-ATP6	MT-ND5	FKBP5	DOCK10
16	PIP5K1B	PCOLCE2	AC025580.2	SCGB1A1	MT-CO1	AGTR1	MT-CO2	PDLIM2	CLIP4	MT-ND4	MT-ND4L	HLA-DRB1	TPD52L1	MT-CO2	SCGB1A1	TIMP3	ISG20	KLF9	CYTOR	HLA-F	KLF9	EIF4E3	COL8A1	MT-CO2	DTHD1	MT-ND4	FBXW7
17	PEBP4	CD5L	SCNN1A	SFTPC	KCNQ3	AC073091.3	EFEMP1	NEBL	MT-CO1	MT-ND1	SLPI	CD74	TNFAIP3	ALDH1A1	KCNK10	SLCO4A1	XAF1	TGFBR3	DEC1	MSR1	CD74	HSPH1	AL031599.1	KLF9	LINC02384	DEF6	NT5C2
18	CAPN8	CORO2A	MT-ND4	MT-ND4L	PLXNA4	MT-ND3	NNMT	ABI3BP	MT-ND2	MT-ND2	ACOXL	SLCO2A1	SLC39A14	MT-CO3	AL024495.1	MT-ATP6	AC120193.1	CD44	ETHE1	XAF1	TOX2	MT-CYB	MT-ND3	MT-ND2	APBA2	TNFSF8	MT-CO3
19	C8orf34	MCEMP1	MT-ATP6	LRRK2	MT-ND5	NDRG1	SNTG2	C10orf67	LPL	CPM	SLC34A2	SFTPB	NLRC5	KCNS3	KIF19	TLL1	FCRL5	CFH	AC025280.3	FKBP5	CPQ	ZFYVE28	CCND3	CRISPLD2	LINC01505	ST8SIA1	CYFIP2
20	SCNN1A	FABP4	AC096531.2	SCNN1A	AC092071.1	FHL5	ADAMTS9-AS2	EHD2	CDCP1	PADI2	MT-ND5	IL4R	KIAA1211L	FKBP5	ZBTB16	CCND3	MS4A1	TNXB	SAMHD1	CCND3	FSTL4	XAF1	AC025280.3	ZBTB16	CCND3	KIAA0825	SLC38A2
21	SCD	AC091646.1	LONRF3	FKBP5	B4GALNT3	NOS1AP	PLPP1	LONRF3	SGMS2	USP9Y	RHOBTB2	MAP3K6	IL4R	GPX3	GOLGA7B	SFTPB	SFTPC	FOXO1	GFPT2	INSR	TMEM100	CEP78	MACROD2	NNMT	TRIM22	CEP120	USP9Y
22	CRTAC1	AC090796.1	AC016831.7	TMEM163	IL6R	BCL6	MT-CO3	SPOCK2	MMP19	PPFIBP2	KLF9	SERPINE1	SFTPB	RERG	MT-ND4L	ARHGAP26	FCRL2	TSC22D3	CD44	SAMD9L	CRADD	MT-ND4	MT-ATP6	NAMPT	EIF4E3	MAP3K14	HLA-B
23	LRRK2	OVCH1	MAOA	ATP10A	ACOXL	CLMN	SORBS1	RGCC	SLC11A1	ACSM3	SYBU	BMP6	LRRC1	DPYS	MT-ND5	ENPP2	CD40	NPNT	SLC19A2	HSH2D	DCBLD1	MT-ND1	IL15RA	AOX1	SYTL3	TRANK1	MT-ND3
24	TACC2	CHRM3	SLPI	KRT7	TFCP2L1	ITIH5	PLEKHA7	TPRG1	FRY	TENM4	AC098617.1	ADIPOR2	MT-CO2	TNXB	FAM153CP	VIPR1	ZNF318	THBS1	KLF9	EPSTI1	GRASP	TRGC2	ELL2	ECHDC2	PRR5	MT-CO1	LINC02245
25	AC092640.1	CYP27A1	SCNN1B	PPARGC1A	C8orf34	ADARB2	MT-CO1	MAOA	MT-ND4	FKBP5	SFTPB	PITPNC1	CADM3-AS1	GLUL	AC098617.1	GPX3	CCND3	GLUL	RCAN1	SFTPC	RHOJ	C12orf75	TNXB	MT-ND4	SH2D2A	PBX4	BX284613.2
26	TFCP2L1	APOC1	ARHGAP42	LINC02299	TM4SF1	ATP1B3	CCND3	MT-ND3	LGALS3	AFMID	DUOXA1	ENPP2	MT-ATP6	AL133482.1	ZNF385B	MGAT4A	MT-CO3	MT-CO3	CFAP69	STAT2	ADGRF5	PRKY	AHR	ATP1B3	MT-CYB	ZNF780B	MDN1
27	PGC	ABCG1	SPOCK2	GRM5	SCNN1A	XYLT1	EVA1C	LINC00513	OLR1	MT-ATP8	AC130456.2	NEAT1	PIR	LMCD1	FMN1	SLC45A4	MT-ATP6	UBASH3B	SAMD4A	NBPF26	CPEB3	CYTOR	ALDH1A1	MT-CO3	ST8SIA6	ANKH	UBE2W
28	MT-ND3	FCRL1	SPSB1	CCND3	ALDH2	MIR29B2CHG	SFTPB	TUBB6	ITGAX	CD80	WIPI1	TMEM100	HLA-F	MT-ND4	ANO4	KLF9	TRAF3IP3	MT-ND4	ACSL4	PTGES3	SORBS2	CCND3	MT-CO2	MAP3K5	MIR646HG	HSPH1	STK38
29	SLC26A9	TMEM74B	GLIS3	CWH43	AC016831.7	AXL	SLC39A14	ARHGAP42	ABCC3	PDE7B	LINC02345	PDLIM1	MT-ND1	ELL2	TNR	RASGEF1B	BIRC3	SLC19A2	DDAH1	RGS2	ARHGAP21	SYTL3	SLC19A2	ITPKC	TSPAN32	MT-ND2	DGKD
30	RMST	OVCH1-AS1	DST	CDKN2B-AS1	CD74	UST	PTPN3	SYTL4	EMP1	CCND3	CAPN13	BTNL9	VCAM1	CCDC102B	DGKG	MT-CO2	MT-ND1	CCND3	IL4R	DPEP2	GBE1	ISG20	MAP3K5	PRKAG2	CRAMP1	EPSTI1	PLEKHA2
31	MT-ATP6	OLR1	TUBB6	ACOXL	KRT7	PDE8B	RFX2	MARC2	SLC16A10	SDC2	PVT1	GIMAP5	ITPKC	ZBTB7C	SYT7	PLCXD3	CD19	ATP10A	AC037198.1	HSPA1A	NLRC5	BTN3A1	MAMDC2	NFIL3	ADGRG5	LEMD3	IFI44L
32	PLA2G4F	LINC02785	HEG1	VSTM2L	SPSB1	SGIP1	RADIL	P4HA2	MT-CYB	SATB1	FKBP5	MPP3	RAMP3	AL031599.1	KLF9	NEAT1	SEL1L3	TNFRSF19	STEAP2	TRIM22	JDP2	PTPRJ	RUNX1	CAB39L	LINC00299	USP9Y	CDR2
33	KCNQ3	LINC00607	MAP2	INHBB	SLC34A2	TACC1	THBD	MYO16-AS1	UPP1	LINC00278	TNFSF10	NLRC5	MT-CO3	MT-CYB	LRRTM3	TMOD1	SMAP2	MT-CO1	PALM2-AKAP2	SPN	AC016831.7	KLRC4	MT-CO3	MT-ND1	FCRL3	MT-ND5	HSPA1B
34	ADGRE5	FBP1	TFCP2L1	IQSEC1	LINC00511	SYNM	EMP1	AC022325.2	CLMN	PAPOLG	KRT7	SFTPC	MYRIP	RGCC	MIR29B2CHG	ADIPOR2	CCSER1	MIR29B2CHG	LTBP2	NBPF10	TSC22D3	DZIP3	MT2A	FOSL2	ITGAX	HERPUD2	1
35	ACSL1	IFNLR1	ADGRD1	PDK4	ATP10A	SAMHD1	STIP1	OTULINL	PDK4	NUB1	GAS6	MT-ND3	PITPNC1	TCAIM	MLPH	CCSER1	C12orf42	SPSB1	THBS1	PARP14	TPCN1	GK5	ZFAND5	MT-CO1	ISG20	KIF13B	PRKCE
36	MT-CO2	AMIGO2	KCNQ3	ANO4	ARHGAP42	GRAMD2B	PDE7B	PLAAT3	AC092691.1	TXNIP	SLC22A3	KCNMB4	MAOA	MT-CO1	LINC00886	C2CD2	ZNF831	MITF	RGCC	KCNE1	ATG10	LRRC8C	SYNPO2	MT-CYB	AC243829.2	FAM102B	DHRSX
37	MMP28	MME	LINC00513	HLA-B	LINC00513	AC110614.1	ST6GALNAC3	ATP10A	PPARG	IDO1	NIPAL2	PRX	HRH1	ADGRD1	IL6R	LINC01169	COL19A1	GLIS3	UBASH3B	HSP90AA1	ZBTB16	C22orf34	MTUS1	BCL6	CARD11	ZNF831	HIP1
38	AC112722.1	LPL	TNIK	AL137786.1	MFSD4A	ZSWIM5	TC2N	FHL1	TBC1D2	GABBR1	ARHGAP42	MT-ATP6	SLCO2A1	VWA3A	KCND3	RXFP1	FKBP5	LTBP2	IL1R1	APOBEC3A	ANKRD33B	NIBAN1	EFCC1	ECE1	ZFYVE28	CCND3	EXT1
39	SNX25	AC092691.3	DGKH	AC098617.1	ADGRD1	EVA1C	MT-ND1	DST	ME1	IL1R2	CCNJL	NCALD	CCND3	RASGEF1B	AP002518.2	MT-CO3	SHISAL2A	LGR6	LMCD1	TBC1D8	SEMA3C	ERAP2	AP002518.2	LONRF2	CEP78	GOLGA8B	DAAM1
40	B4GALNT3	SLC16A10	CEACAM6	KLF9	KLF9	KLF9	KLF9	NEXN	SAMD9L	AC008105.3	DNAJA4	LAMA5	SNTG2	CLIP4	PHACTR3	PDZD2	TFEB	CALCOCO2	RYR2	PCGF5	SIN3B	RC3H2	PDK4	CFD	MT-ND1	SHLD1	TRIP12
41	NEAT1	LINC01645	OTULINL	SCIN	SLC22A31	ELL2	PIK3R3	MAP2	SYTL3	MEIKIN	TSC22D3	SORBS1	ARHGAP26	NAV2	ERICH3	TTTY14	NLRP1	PFKFB3	CLIP1	PLCL1	LINC-PINT	USP9Y	IL16	HSPH1	PRKY	AC016831.7	RHOA
42	AC079630.1	TMEM150B	DENND2C	PRUNE2	CAPN13	CRISPLD2	AL357507.1	FNBP1	LYZ	KYNU	CCND3	LCP2	AP002518.2	DMD	PTCHD1	SEC14L1	LINC02422	MT-CYB	FMO2	GABBR1	ARRDC2	KLRD1	UBASH3B	UAP1	SPON2	N4BP1	SH3RF3
43	SYBU	SLC11A1	RTKN2	ITGA2	MAOA	MT-CO2	SLC22A23	HIVEP3	LONRF3	CHPT1	LYN	HSPB8	SERPINE1	SFTPC	PTK2B	KCNMB4	STAP1	ELL2	ELL	MAST3	AC096751.2	SERPINB9	CAB39L	CD44	LINC00278	UBXN7	SMYD3
44	SLC39A8	MARCO	CAPN8	AC027288.3	BMP6	MT-ATP6	RAPGEF4	CFLAR	HLA-F	HLA-F	LINC00885	PLXNA2	ST6GAL1	MAGI1	PTCHD1-AS	NOMO3	MT-ND2	KITLG	LITAF	CNIH4	MBOAT2	TRG-AS1	CFH	AC025280.3	RFX3-AS1	ABHD18	C5orf64
45	SLCO4C1	KLHL29	STK32A	FLRT3	AC019117.1	NEAT1	MT-ND4	LINC-PINT	ESR1	SLC41A2	AC016831.7	PARP9	MCTP1	PLD1	SEZ6L	FENDRR	BLK	PIK3R1	MTHFD1L	MBD2	DENND5B	SP140	TSC22D3	PDGFD	FGR	SYNE2	GRASP
46	IL6R	AC131237.1	FNBP1	CD74	CAMK1D	EZR	MBOAT1	COL4A1	AL163541.1	HSPA1B	CDS1	WASHC2A	IL15RA	FMO2	GNG4	STXBP6	SLAMF6	NEAT1	NHSL2	LINC00937	PIK3R3	BIN2	BTG2	LITAF	MTSS1	MAF	STK10
47	MT-ND1	HPGD	MT-ND3	IL4R	SERPINB1	CARMIL1	CNKSR3	IL15	MIR34AHG	VDR	LINC-PINT	SPARCL1	GPX3	PDK4	PARP9	MT-ND1	SLC15A2	TNC	SLC16A7	MX2	EXPH5	LINC01138	SPSB1	NEGR1	DOCK5	RASGRP2	ADGRE5
48	LINC01937	TFCP2L1	SFTPA1	NRG1	SFTA1P	PAG1	MT-ATP6	COL4A2	ZBTB16	PDE4A	MAOA	TOX2	IL1R1	CDH23	AC233296.1	MT-ND4	FCMR	NFATC1	TEAD4	MIR29B2CHG	AF064858.1	NLRC5	HLF	LINC00472	SLAMF6	ANAPC16	DNAJB1
49	MAOA	SERPINI2	ATP10A	ACSF2	SPIRE1	FGD4	ABLIM1	AC245041.2	DPEP2	IL15	CYP4X1	EVA1C	NEAT1	MCTP2	CNTNAP3B	HLA-F	FCRL1	TRABD2B	MAOB	SMAP2	LARGE1	TRIM22	SFTPC	ZFAND5	SIGIRR	PCNX2	BRD4
50	LINC-PINT	ARRDC4	MT-CYB	LINC01290	MGP	ADCY3	PDLIM1	MT-ND4	CD9	CLIC2	ALPL	HMCN2	ZNRF3	FOXO1	SFTPC	MT-ND2	CD53	AXL	COBL	CPT1A	HLA-F	HERPUD2	NAMPT	ATP1A1	XAF1	ARID5B	NEAT1
51	TTN	ALAS1	SFTA1P	AC025580.2	TMEM163	MACROD2	FLI1	KIAA0408	FHAD1	GNAO1	CAV1	FCN3	MT-ND2	MAP3K8	AC106795.3	CNKSR3	LINC02397	RUNX1	RUNX1	NBPF19	CWF19L2	SLA2	COL18A1	DNAJB1	FCGR3A	UTY	MEF2D
52	MT-ND4	IQSEC2	LDLRAD4	APBB1IP	AC025580.2	TSC22D3	TFEB	CYP4B1	TPRG1	PLCL1	AQP3	ZNF331	SERPINB1	ZFAND5	AC002460.2	BCL2L1	SNX10	TNS1	PIM1	MT-ND5	SPG11	NAA16	LMCD1	TNFAIP2	SAMD9L	CCDC93	NEDD9
53	SERPINB1	AQP9	ACSL1	PATL2	FNBP1	PDE4D	MT-ND2	SLC40A1	GLIPR2	RNF144B	CASZ1	HLA-F	PTGIS	MAOB	TFEB	SLCO2A1	XKR6	MAMDC2	SFTPC	MS4A7	GBP4	RRAS2	BCL6	WDFY2	AGPAT4	ATXN1	SLC41A2
54	PLIN5	GPNMB	PLAAT3	SGSM1	TACC2	CBFA2T3	GIPC2	SH3RF2	ALDH2	IL18R1	COL19A1	TRIM22	SPARCL1	ESR1	AC084816.1	ITPKC	SP140	CAB39L	CDH23	CDC42SE1	GIMAP8	MT-ND5	RGCC	PER2	ADGRG1	SYTL3	CD99
55	MT-CO3	GALNT12	SLC39A8	NRG2	SNX30	LINC-PINT	CD9	SOGA3	PMP22	HSPH1	PARM1	ARID5A	MT-CYB	INMT	CLVS1	SELP	MT-ND4	SAMD4A	MAP2K3	DDX58	TGFBR3	APBA2	ECE1	GPRC5A	NCR1	SLAMF6	MBNL2
56	ALPL	AC108749.1	LINC-PINT	CHPT1	ACVR1B	FOXO3	ZNF462	ARHGEF26	VDR	NBPF14	RP1	ASRGL1	IL18R1	PNPLA7	CCND3	LINC00551	BTLA	TGFBR1	TRIB1	NAAA	GATA2-AS1	CD2	FOXO1	AP002518.2	GSAP	TARSL2	POLR2J3
57	C4BPA	MACC1	LBH	SFTPB	ISG20	NRXN3	PLXNA2	CLIC2	SLC22A15	TRAF5	FAM20A	MCF2L	CXCL2	TSC22D3	FHDC1	XAF1	PATL2	SH3RF3	RFX2	SP140L	SHROOM2	KDM2B	PLEKHG1	STOM	TFEB	PRKY	PTGDS
58	CACNA2D2	AL138828.1	C4BPA	SLC26A5	EVA1C	LRRTM4	SNED1	DTNA	FGR	REPS2	FBXO32	MLKL	RAPGEF4	MAMDC2	DCLK1	MT-CYB	CNR2	DOCK3	ANXA1	SLC25A25	CYLD	LRMP	CLIP4	BTG2	ASCC1	BAZ2A	SCFD1
59	COL8A1	PLAAT3	SDR16C5	NCKAP5	MAP2	RPS6KA2	SAMD4A	MT-ATP6	ARHGEF3	INSR	TMC5	RALGAPA2	MT-CO1	TJP2	HOMER2	ZNRF3	LILRB1	PLXNA4	SPATA13	CALCOCO2	SNAP23	RESF1	PNPLA7	ESR1	GNLY	MSL2	DENND5A
60	AGBL1	AC005062.1	LRRK1	HSPB1	CAPN8	HIVEP3	COBLL1	LRRK1	SNTB1	UTY	KLK11	SEMA3C	FNIP2	DPYSL3	EPHB1	CD74	AIDA	HSPA1A	LINC00922	VAV2	FBXO25	EPS15L1	MMP19	SNED1	KLHDC4	HNRNPLL	MT-ND4
61	TSC22D3	KCNE1	NCKAP5	CPM	HSD17B11	APOLD1	NALCN	KANK2	CRIP1	TMCC3	COBL	CEMIP2	BIRC3	ADAMTS8	SFTPB	IL1R1	CASP8	HLF	RASGEF1B	NLRC5	AC016821.1	CAMK2G	TACC1	ARID5A	GALC	DCP2	IGF2R
62	SLC46A2	TPRG1	FMO2	AL009177.1	HIVEP3	ADAMTS9-AS2	MMRN1	TACC1	IGF2R	PTGES3	NFIC	IFNGR1	ARRDC2	RHOB	KCTD8	SPARCL1	LIX1-AS1	FBXO32	MAP3K5	ELF4	GPBP1L1	STK38	GSN	WNT9A	LINC00861	SNX9	RNF13
63	MT-CYB	LGALS3	DUOXA1	CLDN16	TNFSF10	MYO10	PIP5K1C	NRG1	LTA4H	MB21D2	IL6R	MAOA	CCSER1	IL16	PCED1B	IL4R	NUP210	XAF1	GADD45A	SAFB2	CLN8	PARP8	NEAT1	GFPT2	SP140	ZC3H6	HIST1H2BJ
64	CAPN3	TRHDE	MT-CO3	CCDC144A	LRRK2	TBX5	ADIRF	LDLRAD4	MT-ND5	SIPA1L1	HOMER2	MT-CO2	FAM107A	ADAMTS1	AC022034.3	ASRGL1	KIAA0040	FGF18	VWA3A	RC3H2	TMEM131	DGCR2	NKD2	AHR	TNFRSF1B	PAM	TRIM14
65	CHRM3	FHAD1	KRT7	NFIC	ABHD17C	AFF2	DSCAML1	ABCA8	SFTPC	SLC44A1	GRK3	TIMP3	TRIM22	PDZD2	MROH7	MT-CO1	SP140L	ECE1	MAMLD1	TCF7L2	EPB41	CPT1A	MAP3K8	PODN	ST6GAL1	PEX14	MS4A6A
66	INSIG1	FAM89A	DOCK5	MAOA	HOMER2	FAR2	HIF3A	EMP1	CCND3	C12orf45	MIR29B2CHG	SNTG2	PXDC1	PLCB4	AC132153.1	UTY	SAMD9L	ZFAND5	SPSB1	UBE2Z	SLC6A4	SYNE2	MIR29B2CHG	TSC22D3	PRSS23	ISG20	ASPH
67	LANCL1-AS1	LSAMP	MT2A	CYP4X1	SYBU	DGKG	CATSPERB	CYP4Z1	TUBB6	SMAP2	GOLGA6L9	SPATA13	RNF115	SEMA3C	KCNIP4	CALCOCO2	TMED8	RFX2	RASA3	KIAA0513	CSF1	LINC-PINT	MT-CO1	YPEL2	C22orf34	OSBPL3	KHDRBS2
68	NEBL	PDK4	WBP2	TSC22D3	LINC-PINT	LPAR1	IRAK3	RETREG1	SH3PXD2B	FBXO33	ATOH8	ABR	ABLIM1	COL18A1	FSTL4	IFNGR1	PTPN22	LTBP1	GLUL	SLC44A2	SQSTM1	PITPNC1	EMP1	SOX5	CASP8	ERCC5	CUL3
69	LHFPL3-AS2	AC078845.1	KIAA1211L	ABCA13	ROS1	TMEM74B	AL359220.1	SEMA6D	SQOR	MX2	CTSH	RNF115	CD74	NEAT1	TSC22D3	MLKL	SIPA1L3	TXNIP	KLHL25	SNAPC3	SH3RF1	CBL	FOSL2	ZNF331	EZH1	RGS1	CCAR1
70	AC010998.1	ITIH5	MT-ND2	BMP6	ZDHHC9	MT-CO3	ANKS1A	PCED1B	GK	SLC49A4	TMPRSS2	RAPGEF4	MRTFB	MAP3K5	AC245060.5	RAB11FIP3	CASP10	FOXO3	VAV2	RNF144B	SOSTDC1	PIK3R5	GFPT2	GLIS3	SAMHD1	KAT2B	EWSR1
71	GPR160	PPFIBP2	COL8A1	GINS3	GNA14	ECE1	MT-CYB	NYAP2	TRIM22	STAT4	TBC1D2B	PRKCE	ACSL4	UBASH3B	AL136114.1	DENND3	IL4R	NEDD9	SYNJ2	CLEC2B	SH3GLB1	ITGA1	MAP2	ALDH1A1	LPCAT1	CYP20A1	SMARCA2
72	MT-CO1	IFI44L	IL6R	GMNN	CCND3	LPL	PITPNC1	CCDC85A	RFX2	PTK2B	HIST1H2AC	ARHGAP26	ACACB	ARHGAP29	TSHZ2	MAP3K6	MT-CYB	GABPB2	EMP1	TXNIP	CASKIN2	CASP8	PODN	ETF1	TSPAN5	GARS-DT	MAPK1
73	AREG	LINC02185	SYBU	AC087672.2	ALDH3A2	ADGRD1	PACSIN2	MT-CO2	PRKCH	FPR3	CPM	CPD	MT-ND4	NHSL2	NEBL	MT2A	RRAS2	GFRA1	CCL2	GBP2	TNXB	PPM1L	FMO2	FGF7	BIN2	SEL1L3	DDIT4
74	AQP3	OASL	CRTAC1	B2M	TSC22D3	BCL2L1	MIR29B2CHG	SPSB1	AQP9	CALCOCO2	B4GALNT3	SEC14L1	GIMAP8	DNAJB1	UNC13A	PLPP1	CCDC32	KCNMA1	TJP2	AC008105.3	EPSTI1	NEAT1	PCSK5	CFAP69	SORL1	LRRC8C	ABHD18
75	ACSL4	EPB41L1	AC245041.2	HSD17B11	CRTAC1	NCOA3	BACE2	SLC22A23	ACTN1	SH3BP4	KCNJ15	PRKX	XAF1	NUAK1	SPTBN4	ESYT2	AC025164.1	ITGBL1	GALNT2	PECAM1	STARD8	TRERF1	EZR	MOB3B	CAPN15	PRDM1	PRDM2
76	GPM6A	BHLHE41	RNF128	LINC00511	AC019117.2	MT-CYB	LINC02208	SPIRE1	OSCAR	MIR29B2CHG	TRMT9B	AKAP12	GIMAP5	CFH	JHY	STARD3	MARCH1	RASA3	FGF2	SIDT2	BTN3A2	MPP7	DPYSL3	FOXO3	SLA2	TRIM22	SIPA1L1
77	CSF3R	ARHGEF28	TIMP3	HIP1	BACE2	DIRC3	ARHGAP26	SLC39A8	DDB2	ARRDC2	SCGB3A1	OSMR	SFTPC	BCL6	SLC16A12	BAIAP2	ARHGEF18	LDLRAD4	TACC2	ARID5B	TBK1	BTN3A2	YBX3	PDLIM5	SLA	RAB5A	UBE2R2
78	LMO3	SMIM25	ABI3BP	ALDH3A2	TNFRSF21	TMEM204	CAV1	SCNN1A	PLA2G7	KLHL6	ARRB1	CALCOCO2	CNKSR3	TIMP3	IL20RA	ST6GAL1	TPD52	TACC1	SRGAP1	APH1B	RUFY2	ST6GAL1	ADAMTS1	ESYT2	PLEKHG3	RNPC3	TRAPPC12
79	CD74	LONRF3	ARHGEF26	FYB2	SFTPB	PRKAR2B	ZHX2	PIP5K1B	FN1	MT-ND5	HLF	INSR	MLKL	CMKLR1	PTPRJ	AC119674.1	TRAF5	OSBPL6	SLC39A14	LINC02432	RAB10	PRKCQ	IGF1	IL13RA1	SLAMF7	EIF4E3	NFATC3
80	AC019117.1	MT-CO3	AFF3	IL1R1	DTX2	CAMK1D	MYO1D	C12orf49	PDE4DIP	HSH2D	CACHD1	SAMHD1	NDRG4	ANXA1	CNTNAP3	PRKY	DUS2	PHLDB1	BCL6	RNF213	MAX	KLRK1	SORT1	IGF1	KLRF1	XAF1	BABAM2
81	SPIRE1	CD80	THSD4	CLDN1	UGDH	PITPNC1	3	RTKN2	ZDHHC20	SAMD9L	LINC00513	IL7R	NOS1	NAMPT	UNC5D	FLI1	LINC00278	SCARA3	TNXB	IL15	KCNQ1	CCDC88C	ESR1	STIP1	KAT2B	MARF1	MT-ND2
82	NECAB1	RENBP	CYP4Z1	ALDH2	GNG12	BMPER	PLCB4	KRT7	AZI2	IDO2	SEMA5A	ZNRF3	TIMP3	LINC00922	RADX	GBP4	CSK	GRB10	FAM20C	C5orf56	RAB12	CARD11	ERG	EFEMP1	RNF115	BTN3A1	UBR2
83	OSBPL3	SH2B2	MT-CO2	KIAA0408	AC027288.3	NEGR1	IRAK2	CAV1	PRKCE	ARID5B	MACROD2	GIMAP8	PLAT	CAB39L	MEAK7	CCDC85A	CTSS	PITPNC1	SH3RF3	GCC2	SP100	YARS	ARHGAP26	NAV2	AC016074.2	PPP1R2	UNC93B1
84	SEMA4B	MMP19	CTSE	C6orf141	RAI14	CDH19	USP13	ZSCAN31	HLA-DQA1	AC007384.1	EPB41L4B	NOSTRIN	SORBS1	AL392172.2	CTNNA3	RNF115	HLA-F	IL4R	SBNO2	PILRA	FAM219A	HSP90AA1	TJP2	LONRF1	KLRD1	ARHGAP35	DENND1A
85	ADGRD1	SPIRE2	DNAJB1	ACSS2	SDC4	ADGRF5	ZBTB7C	AL355499.1	FKBP5	BANP	CD74	GRASP	CRIM1	MKNK2	NEAT1	SH2D3C	RHEX	DENND2A	MAP3K8	XYLT1	NUCB2	ITGAL	CD44	PREX2	TXK	KDM3A	SIDT1
86	HOPX	MIR34AHG	FSTL3	GOLGA6L9	C3orf52	THBS1	HS3ST1	SEMA5A	TTC7A	LMBR1L	LRRK2	BAIAP2	ENPP2	DLGAP1	SOX5	ABLIM3	SCML4	HIVEP2	NAMPT	PARP9	PACS2	TIAL1	PPP1CB	SLC39A14	DIP2A	SNTB2	MAPK8
87	FMO5	AL365361.1	MLPH	NKX2-1	CAPN3	INSR	TTN	MT-CYB	IL3RA	LATS2	HOPX	OSMR-AS1	CEMIP2	AF165147.1	MS4A8	TMEM204	CR1	GALNT17	SGIP1	KCNAB2	HLA-DRB1	SP110	C1orf21	SYNPO2	SIDT1	RNF115	HECTD4
88	RAPGEF5	AC009974.2	FLVCR2	ESPN	BICDL2	MT-CO1	AC007368.1	PEBP4	UBXN2B	UBXN2B	MICAL2	PTPRE	STXBP6	NR3C2	SEMA4B	PARP9	MAP4K1	MT2A	PER2	ITSN1	ANKRA2	AGPAT4	ELN	CCND3	TXNIP	RPRD2	KANTR
89	TCIM	CXCL3	CCDC141	AC013470.2	NABP1	P2RY14	RPGR	CCBE1	SLC41A2	TXN	ZBTB7C	RFX2	TNFRSF10B	EZR	CNIH3	PDE9A	TTN	XYLT1	ATP1B3	L3MBTL3	CDK19	ARHGAP30	CDH23	SOD2	OSBPL5	CRYBG1	XAF1
90	PAQR5	IQSEC3	C8orf34	FAR2	ME1	NRCAM	SH3BGRL2	ADGRD1	CTSD	PLD2	OSBPL3	CNN3	RFX2	PCSK5	ATP8A2	MCF2L	MGAT5	MIPEP	ULK4	PAG1	IL4R	YPEL1	TNC	TACC1	LINGO2	NAA16	ADGRB3
91	MSMO1	SCD	JAK2	MLPH	CDK14	SH3RF3	RCSD1	HLA-B	AL365295.1	SERINC5	SFTPC	PIK3R3	SORBS2	TNC	PCSK5	GIMAP8	BANK1	LINC00578	ZFAND5	NEAT1	FZD4	NAA50	SH3RF3	USP53	RESF1	PTPRJ	TRPM2
92	GANC	SERPINA1	KIAA0408	HOPX	MLPH	TMEM266	PPP1R2	PPARGC1A	SDC2	CIITA	TNFRSF1A	AL589935.1	MTUS1	FBLN5	PACRG	CHST11	PTK2B	MAP3K5	TACC1	CLEC12A	ATP11C	SERGEF	LINC00882	TNXB	BTN3A1	NIBAN1	WDR49
93	ANK3	WDR49	HLA-B	LINC00472	TMEM45A	CACNA1H	SLC7A1	KLRD1	FPR3	N4BP2L1	CD55	RBMS2	IKBKB	NEDD9	SDK2	PXN	P2RX5	EPAS1	SYTL2	TRIM56	NOTCH1	SLAMF6	SLC8A1	XYLT1	CD247	2	IFNLR1
94	SLC6A14	MB21D2	AC112722.1	PHACTR1	SLC44A4	CFH	NEAT1	THSD4	SEL1L3	USP53	TFPI	WARS	PARP9	RYR2	DOCK3	IFI44L	BCL2	NAMPT	PKNOX2	FCGR3A	SYNPO	SLFN12L	ABCA9	STON2	HSH2D	ODF2L	CYBB
95	LDLR	ABCC3	SDHA	NFIX	NRP2	PRICKLE2	CLIP2	JAK1	TXNIP	HSP90AA1	ST3GAL5	BCL3	ESYT2	SYN3	RMST	PAPSS2	PRKX	ZHX3	PTGIR	SH2D3C	FAM160B1	TXNIP	NEDD9	ADAMTS15	HAVCR2	MIB1	UBC
96	AC016831.7	ATP6AP1L	MAGI2	EMP2	AFF3	RUNX1	ENSA	DIRC3	ARHGAP10	IL1R1	SCNN1B	ANO2	LIFR	TBX19	ACOT11	TPST2	HSH2D	AL139807.1	PLAUR	SCO2	CDKL5	CMIP	HSPG2	TGFBR3	SP100	ZNRF2	SCAMP5
97	TMEM163	PRKCH	MT-CO1	CSGALNACT1	ARNTL	GRK5	GAS7	MT-CO3	CALCOCO2	ATP1B3	EPS8	ITGA1	RPGR	AOX1	FGF14	ACACB	C22orf34	LONRF1	PFKFB3	RUBCN	NAA16	CD3G	PITPNC1	MAN1C1	ARNTL	VOPP1	UBE3A
98	LIPH	CLDN7	CD99	PDE1C	SEMA4B	LONRF1	NHSL1	AC095050.1	MB21D2	PRKCE	ALDH2	STAT1	MAP3K6	SYNJ2	EFR3B	IL15RA	PLCG2	TTTY14	FOSL2	TEP1	ADGRG6	CHST12	GFRA1	LIMCH1	RNF130	PHF11	RPRD2
99	CAMK1D	AC096564.1	BIRC3	RPS6KA2	MUC4	GPC4	PXN	BIRC3	ALOX5	TRANK1	KCNK1	AGAP3	VIPR1	ZEB1	STXBP5L	FOXO3	FAM3C	MRTFA	CAB39L	MDM2	FAM177A1	UTY	RERG	ELL2	SIRT2	STK10	SLC4A7
100	SFTPB	ACP5	ARRB1	ARRB1	PTPRE	KLF13	SH3RF3	MT-ND1	RIPOR2	PPP1R16B	CHST11	C5orf56	FOXO3	C1orf21	LPIN1	SAMD12-AS1	MPP6	ANO1	FAP	ZDHHC7	TBCK	LLGL2	ZEB1	DOCK4	AC243829.1	PIK3IP1	15
