## Supplementary material for "Clinical Interventions and Inflammatory Signaling Shape the Transcriptional and Cellular Architecture of the Early Postnatal Lung": Table S10 – Maturation "OFF" gene sets by Cell Type

### Sheet: Sheet 1
Top100 Genes Significantly Higher in Fetal than Early Postnatal by Log2FC For The Indicated Cell Type (maturation off genes)
	AT2	Macrophages	Transitional	Multiciliated	Respiratory.Bronchiole	Pericyte	Lymphatic.Endothelial	AT1	Monocytes	CD1c..DC	Basal	Capillary.Endothelial	Venous.Endothelial	Alveolar.Fibroblast	Neuroendocrine	Arterial.Endothelial	B.Cells	Alveolar.Myofibroblast	CCL2.Positive.Fibroblast	Neutrophils	Capillary.Aerocyte	CD8..T.Cell	Fibroblast	Adventitial.Mesenchyme	NK.Cell	CD4..T.Cell	pDC
1	MEOX2	FAM155A	CYYR1	CNTNAP2	COL3A1	SULT1E1	HBG2	NID2	AC131944.1	SLIT2	FBN2	NLGN1	GRIA2	GABRG3-AS1	COL3A1	UNC5C	MMP16	SULT1E1	GABRG3-AS1	SLIT2	HBG1	AC012404.1	GABRG3-AS1	SULT1E1	ARPP21	HBG2	HBG2
2	MMP16	ARHGAP28	AC073114.1	COL3A1	COL1A2	SEMA5B	GPC6	COL27A1	AC245014.3	FOXP2	AC245014.3	SULT1E1	TMEM132C	ZNF385D-AS2	COL1A2	MEOX2	GPC6	NKAIN2	STAB2	PBX1	RGS16	ARHGAP20	AC025508.1	GPC5	GPC6	COL1A2	AC012404.1
3	COL3A1	MEOX2	IL1RAPL2	COL1A1	RALYL	CNTNAP2	COL1A1	EPHA7	SCGB3A2	CDH11	COL3A1	GPC6	DGKI	STXBP6	SULT1E1	GPC6	SULT1E1	ERBB4	SCN1A-AS1	GULP1	RASSF9	HBG2	GALNT13	SCGB3A2	MAPK10	SCGB3A2	HBG1
4	COL21A1	PTPRD	FBN2	COL1A2	FBN2	MEF2C-AS2	SCGB3A2	AC073114.1	MRVI1-AS1	COL5A2	AC253572.2	SOX6	SEMA3D	CDH12	COL1A1	COL1A1	RSPO2	SEMA5B	MPP7	RBFOX2	HBG2	MEOX2	PPP1R3C	GRID2	NFIB	COL3A1	CD244
5	COL1A2	SEMA3D	LRRTM3	RALYL	COL1A1	HBG2	SULT1E1	TEX14	C12orf57	ENAH	COL1A2	GABRG3	PCOLCE	CNTNAP2	UNC5C	PCSK2	MEOX2	FBN2	AC008937.2	ROR1	CCDC106	COL3A1	CDH12	AC079465.1	PLEKHH2	COL1A1	ENO4
6	ADAMTS12	ADAMTS12	NID2	CDC20B	EPHA3	GPC6	COL3A1	ADAMTS3	CCL4L2	NLGN1	HILPDA	SOX11	ROR1-AS1	SCGB3A2	MEOX2	SCGB3A2	EGR1	AC079142.1	CCL21	RUNX1T1	PRKCQ	PCDH7	SCGB3A2	TEX14	COL14A1	FARP1	AL359643.2
7	ZFPM2-AS1	PIEZO2	EPHA7	GPC6	IGF2BP3	ERBB4	IGF2BP3	ETV5	CCL3L1	PCDH7	SLC2A1	HBG1	GPC6	GALNT13	ZFPM2-AS1	EYS	GPC3	BMP5	TBX1	NFIB	SCGB3A2	ARHGAP28	GABRG3	EPHA7	COL1A1	SOCS3	AL137025.1
8	ZEB2	AC012409.2	CRLF1	ZNF385D	CDH10	KCNMB2-AS1	COL1A2	MIR205HG	AC253572.2	TMEM108	AC026333.3	MEOX2	CNTN1	AC015923.1	OGN	FBN2	ZFPM2-AS1	COL21A1	ZNF385D-AS2	STEAP4	COL21A1	ABCA8	NKAIN2	AL354771.1	PIEZO2	FOSB	AL583722.2
9	NCAM1	MEIS1	CPE	TEX14	GRB14	SCGB3A2	CXADR	SLC1A2	MTUS1	HBG2	GABRB2	SLIT2	FAT3	VCAN-AS1	SPARC	COL3A1	ARHGAP28	OGN	GPM6A	COL3A1	MRPS6	PRDM6	AC005550.2	MDK	NR2F2-AS1	RAPH1	AC106845.1
10	UNC5C	NFIB	XACT	CDH11	EMID1	ANOS1	LRRC4C	IL1RAPL2	IL1B	COL3A1	COL1A1	SEMA3D	2	LINC01619	AC012409.2	AC092691.1	COL21A1	FREM1	AC025508.1	PIEZO2	AL357093.2	FAM155A	CHST2	CNTNAP2	COL1A2	ROBO1	CNNM4
11	ADAMTS6	SLIT2	EMID1	IGF2BP3	CDKN1C	PIEZO2	TEX14	SUSD4	COL3A1	COL21A1	CCN1	AC012409.2	GJA4	MROH9	HBG2	SEMA3D	FOXP2	ALDH1A2	RELN	COL1A2	TOMM40	COL1A1	RSPO2	EBF3	YAP1	PTK2	FLNB-AS1
12	FAT3	NR2F2-AS1	AC004014.1	GHRL	IL1RAPL2	KCND2	SPOCK3	CD36	BICC1	SCGB3A2	COL14A1	RSPO2	MAPK10	H3F3B	DCN	MFAP4	AC012404.1	LRRC7	SCGB3A2	COL1A1	TSBP1	COL1A2	AP005120.1	SH3GL3	COL3A1	DST	AP000919.3
13	PCDH7	CDH11	BAMBI	IER2	AC245014.3	TSIX	HMGA2	AC046195.1	LINC00910	RUNX1T1	TEX14	COL21A1	BX284613.2	ROR1-AS1	IER2	COL9A3	HBG2	GPC6	CCND1	LIFR	CST3	SULT1E1	TEX14	FBN2	ROR1	SOX4	AP000462.1
14	DACH1	ROBO2	UGT2B7	LSAMP	ROR2	CXCL12	COL21A1	CFTR	MEF2C-AS2	PLEKHH2	CDH11	ROR1	FREM1	NLGN1	NR2F1	ABCA8	SEMA3D	ROR1-AS1	PROX1	FAM155A	LYRM2	ZFPM2-AS1	LYPD6B	TSIX	CDH11	HSPA5	HBA1
15	ADGRB3	UNC13C	SOX5-AS1	HPSE2	GALNT13	MEOX2	CCL14	SCGB3A2	CCL4	GPC6	IER2	CNTNAP2	CCBE1	STARD4-AS1	CDH11	BICC1	GABRG3-AS1	TSIX	RASGRP3	GPC6	AGPAT2	SLIT2	AC015923.1	TENM2	FOSB	FOS	ELF3
16	PIEZO2	GPC3	MARCKSL1	ZEB2	AC253572.2	ADAMTS6	TUBA1A	KIAA1211	CCL3	ELN	MMP16	GPC3	COL1A1	ST6GALNAC3	NTNG1	FBLN1	SLIT2	CXCL12	VAV3	ROBO2	STAG3	NLGN1	OCA2	AC064875.1	ZNF385D	DDIT4	AL132857.1
17	ZFPM2	KCNT2	COL11A1	SCGB3A2	IGF2BP1	ZNF385D	ADAMTS2	PDCD4	AC011511.2	ZFPM2-AS1	VCAN-AS1	LURAP1L	CNTNAP2	SORBS1	FBLN1	COL1A2	BMP5	ANOS1	FLT4	HBG2	SSR3	COL21A1	TSIX	LINC02643	SLIT2	TUBA1A	LINC00534
18	CCBE1	ENAH	PCDH11X	NLGN1	CCN1	TUBA1A	FBLN1	TLR2	COL1A2	PTPRD	FRZB	COL1A1	RSPO2	AC004594.1	PRDM6	GPRIN3	RBMS3-AS2	IER2	STXBP6	SCGB3A2	ASPH	AC012409.2	H3F3B	ADGRG6	FAM155A	GAB1	AP003464.1
19	GPC3	PLEKHH2	IGF2BP3	BNC2	NLGN1	FAM155A	AC025265.2	FBN2	CACNA2D3	FAM155A	FOS	BICC1	SCGB3A2	AC005550.2	FOS	COL14A1	MIR100HG	POSTN	GJA1	BICC1	DOCK10	CDH11	MROH9	AC015923.1	ELN	AFDN	ARHGAP28
20	PDZRN3	AL109930.1	PIK3C2G	ZFPM2	NPAS3	CDH11	ROR1	EFNA5	ATP1B1	COL1A2	CITED2	LPAR1	BRINP3	LINC02224	JUNB	PCDH7	PIEZO2	ST6GAL2	NRG3	ZNF385D	SRI	ENAH	LINC01619	POSTN	ROBO2	LDHA	AC012076.1
21	FBN2	GULP1	LRRN3	FAM155A	H3F3B	MYOM2	ITM2C	IGF2BP3	TEX14	COL1A1	SULT1E1	PCDH7	AC092691.1	BCL2L14	FBN2	SLIT2	PCDH7	FGFR2	AC005550.2	C12orf57	LINC02649	GPC3	CNTNAP2	ADGRL3	FBLN1	IER2	IGF2BP2-AS1
22	CREB5	NLGN1	AC000061.1	PIEZO2	CCL20	LINC01322	EGR1	BICC1	SH3RF3	LAMA4	DOK6	PLEKHH2	LSAMP	AP005120.1	PDE3A	PID1	LRP6	TEX14	LINC01090	MYH10	IGFBP2	PIEZO2	FAM155A	BCL2L14	PCDH7	BTG2	AC104984.3
23	LSAMP	ANTXR1	SLC2A1	ADGRB3	LRRTM3	LRRTM3	BICC1	SOX5-AS1	TNFRSF25	NFIB	ADGRL3	CCBE1	GPC3	CHST2	ARHGAP28	H19	SAMD5	PCOLCE	MROH9	GPC3	ARL6IP5	ANTXR1	VCAN-AS1	MARCKS	ADGRL3	PLXDC2	AL391863.1
24	VCAN	BMP5	AC046195.2	AC107021.1	PDE3B	AC211433.1	RBP1	RNF220	CD14	PIEZO2	TIMP3	NKAIN2	ROR1	NKAIN2	PCDH7	IL1RAPL1	BICC1	MEOX2	CHST2	MEIS1	SNRK-AS1	PLEKHH2	PRKCB	DCHS2	BICC1	HBA2	AC103810.2
25	NTNG1	COL4A1	CTNNA3	CCNO	PCDH7	GNG2	GPRIN3	LRRTM3	MIR503HG	MEG8	C12orf57	COL3A1	ITM2C	PPP1R3C	SLIT2	PIEZO2	ABCA8	SCGB3A2	AP005120.1	PRKG1	AC026470.2	NTNG1	ZNF385D-AS2	BX322234.1	MME	JUN	FIZ1
26	ZNF385D	COL1A2	MIR205HG	FOSB	IER2	COL1A1	GABRG3	FREM2	AZIN1-AS1	ZNF385D	JUNB	FAT3	DCC	AC211433.1	ZNF385D	SEMA5A	ANTXR1	SEMA3A	CD36	AC253572.2	MT-ND6	TEX14	AC211433.1	CAMK4	LHFPL6	H3F3B	AC017101.1
27	LAMA2	BCL2L14	TSIX	VCAN	GAPDH	AL109930.1	ZEB2	UNC13C	PRKCA-AS1	ADGRL3	CCN2	SCGB3A2	SOX6	AC025508.1	GPC3	PTPRD	LURAP1L-AS1	MMP16	AC053513.1	ZFPM2	PCSK6	GLI3	BTG1	MIR503HG	EGR1	AL031428.1	HBA2
28	MDK	LYVE1	MDK	KCTD16	AL355612.1	LINC01568	BNC2	KRT17	SCN1A-AS1	RBFOX2	MEG3	UNC5C	PLEKHH2	TEX14	LGALS1	ACTA2	GLI3	IGF2BP3	HBG2	CNTNAP2	FOXP1-AS1	GPC6	STARD4-AS1	RARB	PBX1	ATP8B1	FGFR2
29	DCN	NR2F1-AS1	TEX14	GLI3	EGR1	STARD4-AS1	SLC9C1	RPL3	ITGA9-AS1	GPC3	RND3	COL1A2	NKAIN2	ID2	ADH1B	MAP1B	SLC8A1-AS1	PWRN1	GABRG3	MIR99AHG	COL1A1	TMEM108	ST7-AS2	TUBA1A	COL5A2	PDE5A	TMEFF2
30	TSHZ2	FBXL7	STARD4-AS1	VIM	ADCY2	IER2	AC053513.1	HIF3A	CD36	MEIS1	SCGB3A2	HBG2	H19	GABRG3	ZFPM2	LDHB	COL6A1	MDK	AC117834.1	NEBL	RPS19BP1	ABI3BP	LURAP1L-AS1	AC008591.1	KCNQ1OT1	KANSL1L	C7
31	MEIS1	NR2F1	SOX11	SOCS3	FOS	AC053513.1	TSIX	TLN2	AL512603.2	ROBO2	IGF2BP3	SEMA5A	AC106845.1	ZFPM2-AS1	MIR100HG	SYT1	MPDZ	COL1A1	BCL2L14	KALRN	PLEKHH2	FAT3	BCL2L14	PCOLCE	RBFOX2	JUNB	AC011389.1
32	PLCB4	EGFR	BICC1	NDRG1	C12orf57	CTNNA3	SCN1A-AS1	WIF1	AFF3	MYH10	HMGA2	MIR100HG	MFAP2	MDK	GUCY1A2	SOX6	COL5A2	AC098588.3	MMP16	PARD3B	NR6A1	MIR100HG	AC004594.1	AC005550.2	PTPRK	IFT88	NBAT1
33	ROBO2	MEG8	MEF2C-AS1	EGR1	CDH2	NLGN1	ROBO1	TUSC3	CD28	CNTNAP2	WNT4	LSAMP	BICC1	LRP1B	BNC2	DGKI	CCBE1	CSMD1	DOCK8	NAALADL2	ARMC6	COL14A1	WNT2	C12orf45	ZNF704	BSG	COL21A1
34	FBLN1	LRP6	AC025259.3	JUN	TEX14	COL3A1	JUN	PSD3	IER2	CCL3L1	VIM	COL14A1	NAALAD2	FAU	SCGB3A2	CXCR4	PLEKHH2	TIAM1	UNC5B	TTC28	LIMD2	AL109930.1	SPATA22	MEST	SCGB3A2	LTB	BCL2L14
35	AC073114.1	AC005550.2	KIAA1211	HIST1H1C	ID4	JUN	AP003086.1	RPS4X	AC007952.4	PRKCA-AS1	AC007952.4	MMP16	TCF21	AP000787.1	H3F3B	MAPK10	FSTL1	JAG1	OCA2	LINC00910	MLEC	ROBO2	MDK	SLC26A7	NRP1	PRKCA-AS1	AL356737.2
36	EPHA7	COL3A1	SLC27A6	H3F3B	FOSB	LRFN5	LSAMP	TRIM2	HIST1H1C	FBXL7	GAPDH	SGCE	CXCL12	CCDC152	ELN	ROBO2	FAM155A	RPS2	AC131571.1	SOX5	WASF1	GULP1	CYYR1	ASPN	ZFPM2-AS1	EVI5	DNAH3
37	ZNF521	ADGRL3	COL27A1	PLXDC2	DUSP1	STMN1	DCN	PKHD1	AC024145.1	SPARC	H3F3B	HMGA2	LINC01090	OCA2	JUN	OGN	COL3A1	JUN	MAGED2	TEX14	ADORA2A-AS1	ZNF385D	CDH4	GPC6	PSD3	RFX2	AC022655.1
38	EMID1	COL1A1	ZNF711	PLOD2	AL356737.2	ADGRB3	MAGI1-AS1	RPL13A	RNASE1	AC010974.2	GHRL	VCAN	BMP5	LINC01090	COL6A3	EDNRB	NR2F2-AS1	FAT3	TEX14	PRKCA-AS1	NR2F6	FBLN1	KCNMB2-AS1	AC004594.1	PPFIBP1	GAPDH	AL022323.4
39	SH3GL3	PBX1	AL355612.1	FOS	MARCKS	ZNF423	A2ML1-AS1	SLC12A2	AC023051.1	AC245014.3	LYPD6B	FLRT2	BMPR1A	NOVA1	TUBA1A	ANTXR1	COL5A1	H3F3B	STOX2	DLC1	AC007014.1	CCBE1	LINC02224	3	SH3D19	ACTG1	SRGAP2-AS1
40	STMN1	ZNF608	LINC00665	AC004594.1	TSIX	GPC3	SLIT2	SLIT2	HSPA5	AC011511.2	BTG2	PRDM6	ABCA8	RPS2	ZNF521	BCAT1	COL1A1	ADAMTSL1	MAP1B	ICAM1	TEX14	MEG8	RPL23	MGAT4C	DCN	ENO1	AL157871.4
41	SPARC	HIST1H2BM	SLC1A2	ADGRL3	TUBB	HDAC9	PTPRD	LDHB	SH3RF1	EGR1	FOSB	ZNF385D	SOX11	MMP16	CCN1	GPC3	CDH11	PLPPR4	ID1	NFKBIA	ETFB	RUNX1T1	STXBP6	ST6GALNAC3	COLEC12	EIF1B	AL591178.1
42	PDE3B	ADGRG6	AC092567.1	AP000331.1	BICC1	DCLK1	AC023389.1	RPS9	AL136171.2	MEG3	SPARC	LDHB	COL1A2	SRSF7	CCBE1	DCN	COL1A2	RPL13A	STARD4-AS1	AFDN	CXXC5	COL6A1	ROR1-AS1	EBF2	PDZRN3	BRI3	EFCAB14-AS1
43	COL6A3	PDZRN3	TMLHE-AS1	KIAA2012-AS1	STARD4-AS1	MDK	AC008937.2	FREM3	SPP1	AC253572.2	JUN	FAM107B	EMILIN1	MAGED2	MDK	CCDC80	AL139317.5	GPC3	EGFL7	EGR1	GNPDA2	MDK	CALM1	KCNQ5	LAMA4	NFKBIA	AL035416.1
44	IL1RAPL1	GPC6	ADAMTS6	AL160408.6	ACTB	EGR1	SEMA5A	STARD4-AS1	KCNQ1OT1	ZFPM2	VCAN	NR2F1	FBN2	RPL11	FOSB	MMP2	SCGB3A2	RPLP0	GNA14-AS1	RORA	TUFM	EGR1	FAU	AL033504.1	HBG2	HIF1A-AS3	MROH9
45	IGF2BP3	FSTL1	FREM3	AC117834.1	AC107021.1	ADAMTSL1	AC117834.1	EEF1G	AC103591.3	CCL3	TUBA1A	DOCK10	TNFRSF19	AC117834.1	TPI1	DCLK1	LAMA2	RPL23	AC107068.2	A2M	AC015923.1	SCGB3A2	TENM2	GNA14-AS1	CACNB2	FTL	ESPNL
46	SLIT3	LIFR	ATP11A-AS1	AC002463.1	CTNNA3	AC079793.1	ADGRL3	RPS2	TOX	C12orf57	EGR1	PDZRN3	HPSE2	RPL13A	C7	SNHG32	PTPRD	TUBA1A	MMRN1	SPTBN1	RMRP	AC015923.1	LINC01090	PRSS12	CACNA1D	AL157938.2	AC004906.1
47	COL14A1	EMILIN1	C12orf57	JUNB	JUN	IGF2BP3	IER2	RPS18	GNG2	PRKG1	PDK1	SNHG32	PIEZO2	SEMA3D	COL5A2	TOX	ZNF385D	RPS4X	ZFPM2-AS1	MAST4	AL133259.1	PDZRN3	THSD7A	KCND2	LIFR	PZP	AC009563.1
48	CENPF	MPDZ	LAMB1	RRAD	H1FX	MAP3K20-AS1	GALM	CFI	CCDC26	CCL4L2	SRSF7	ADAMTS12	SEMA5A	H3F3A	GLI3	LSAMP	PRICKLE1	GAPDH	ANKUB1	HBA2	NDUFB2	SPARC	RPL27A	STARD4-AS1	TEX14	MYL12B	BRF2
49	COL1A1	COL4A2	ID2	AL606516.1	GPC5-AS2	ID2	PCLO	ROS1	AC008937.2	DCN	MEG8	EFNA5	ADAMTS12	CAMK4	HES1	LINC01090	ROR2	MID1	LINC02224	CACNA2D3	KIF11	ROR1	RPL19	AC002463.1	ZFPM2	S100A11	LINC01414
50	ASPM	HIST1H2AB	CHN1	AC053513.1	PLOD2	RPL10A	AL355612.1	SLC25A12	P3H2	YAP1	NLGN1	COL5A2	DNM3OS	RPL27A	TEX14	PRDX5	NEO1	RPS11	CNTNAP2	RBMS3	RPLP0	ADGRL3	RPL15	OGN	LAMA2	P4HA1	MINCR
51	MKI67	NAV3	ROR2	ROBO2	PLCB1	BCHE	GLYATL1	RPS23	ENPP2	HBA2	PTGS2	PIEZO2	TENM3	RPL15	NR2F2-AS1	COL4A5	FAT3	EEF1G	AC092839.1	CC2D2A	DPY19L1	ADAMTS12	SLC1A3	RNF150	RBMS3	SRP14	ADD3-AS1
52	ADGRL3	C7	RNF220	PTPRD	TMSB4X	RPS4X	GSTP1	FOXP2	OTUD1	SGCE	PAPSS2	CACNA1D	IL1RAPL1	RPS11	ID2	ZFPM2-AS1	AC012409.2	RPSA	TSPAN18	SNHG14	SERP1	CNTNAP2	RPS16	FNBP1L	PRKG1	DUSP1	SAC3D1
53	CACNA1C	PCDH7	KHDC1	ERICH3-AS1	MAMDC2	H3F3B	SPARC	CHN1	CCL2	COL6A3	AL355612.1	CYP7B1	SLIT2	KIAA1217	FSTL1	BCL2L14	NR2F1-AS1	ST6GALNAC3	IL7	DUSP2	CYBA	HPSE2	RPL11	MAGED2	AKAP12	MED26	RAD9B
54	TIAM1	BICC1	PXDNL	RBMS3-AS2	HELLS	FOSB	STARD4-AS1	MDFIC	NDUFB9	CD14	DUSP10	DCN	PRDM6	RPL23	VCAN	FLRT2	ADAMTSL3	ID2	A2ML1-AS1	FOSB	HIST1H1E	NFIB	AP000787.1	DLGAP1	HIST1H3B	RPL13A	AC020661.2
55	TRERF1	PRICKLE1	KANK4	BMP5	ACTG1	BMP5	PDZRN3	CACHD1	SOX5	LIFR	GADD45B	NR2F2-AS1	SEMA3G	RPS4X	RPS2	CUTA	FAT4	CTNNA3	MDK	CEP83	OMG	PLPP3	RPS23	AC211433.1	EPN2	YBX1	RPP25
56	LRRTM3	HIST1H3F	AC107021.1	FILIP1L	ROR1	DLGAP1	AL033504.1	RPS11	AP000331.1	AC026347.1	RPL3	AP003086.1	KIRREL3	BTG1	PRR16	PDZRN3	TMEM108	GUCY1A2	TUBA1A	H3F3B	EEF1B2	ROBO1	TCF4-AS1	ZNF385D-AS2	SDK1	RELB	AC036108.1
57	CPE	MIR503HG	AC026347.1	GDF15	GALM	RPS2	Z99289.1	GDF15	CACNB4	CACNA1D	GRB14	COL6A3	LYL1	AC002463.1	MEIS1	PRDM6	ENAH	BCL2L14	LURAP1L-AS1	AC103591.3	LYN	PRICKLE1	REPS2	NCAM2	MEIS1	AC015849.3	AC010333.2
58	UNC13C	CLEC10A	AL356805.1	TTC21B-AS1	RPL3	STAMBPL1	CYREN	PDE1A	PLEKHG5	HIST2H2AC	CXCL1	BNC2	TSIX	RPS16	FBN1	MAGED1	ADGRL3	CDH11	AC004594.1	JUN	AC211433.1	CACNA1D	H3F3A	AL031428.1	EBF1	SPTBN1	SNAI3-AS1
59	TPX2	AKAP6	RPL3	AC211433.1	TMSB10	AC009432.2	NRP1	TSIX	PDE9A	PARD3B	ADCY2	TEX14	ATP1B1	RPS15	COL5A1	AC074033.1	PDZRN3	RPL11	AC211433.1	PLPP1	GLIS3	ELN	ID2	LGALS1	ROBO1	EIF1AX	RASGRP4
60	LAMB1	FAM160A1	CXCL3	AL031428.1	NDRG1	LINC00632	JUNB	SLC22A3	H3F3B	LINC00910	STARD4-AS1	NR2F1-AS1	COLEC12	RPL10A	NR2F2	TOB1	UNC5C	RPS3	MAP2K6	GADD45B	CERS2	ZFPM2	TUBA1A	COL1A1	AFDN	AC008937.2	GRAP2
61	PRDM6	HIST1H3C	GPC5-AS1	AP002961.1	TPI1	MMP16	KRTAP10-4	RPL11	INPP4B	SH3RF1	LINC00910	KLF12	FBLN1	AP001011.1	PRDX2	TEX14	NR2F2	VCAN-AS1	AP000787.1	IER2	DGKD	MEG3	RPS4X	NR2F2	CALD1	UBC	Z97192.4
62	NID2	DACH1	ADAMTSL4	AC009163.1	SCN1A-AS1	ANKUB1	MDK	RPS5	CXCL8	TCOF1	MDK	MAPK10	OLFML3	FOSB	COL6A1	AC053513.1	COL14A1	RPL15	DUSP6	AC007952.4	CSTB	COL5A1	SULT1E1	NTNG1	MYH10	MYL6	ICMT
63	MARCKS	MYH10	TET1	HVCN1	TLN2	LINC01515	MFAP2	PTPRD	FOSB	IGFBP7	PTPRD	FBLN1	HMGA2	CD63	RPL3	SGCD	ELN	DACH1	H3F3A	ADGRL2	EIF3M	ADH1B	RPS11	AP003086.1	TUBB4B	ATP5MC2	AC099568.2
64	FYN	P3H2	DPP10	AL354733.2	RPS4X	AC025180.1	BCL2L14	LINC01515	LYVE1	MECOM	SOCS3	RPLP0	COL14A1	EEF1G	COL14A1	MFAP2	NFIB	EBF1	PPP1R3C	ARHGAP26-AS1	EIF3G	RBFOX2	RPS18	AP000787.1	PARD3	MAGI3	HIST2H3D
65	KIF11	CCBE1	SAXO1	GADD45B	GPC6	TMTC2	PLA2G6	LRRN3	MYCBP2-AS1	ADGRL2	MARCKS	CDH11	BCL2L14	ZNF423	ROBO2	COL21A1	HPSE2	FAM110B	REPS2	OTUD1	AC002463.1	GALNT17	UBB	AC012409.2	FOS	RPS2	LGR6
66	TOP2A	GUCY1A1	GRB14	AL157938.2	AC007952.4	ALDH1A2	CYP7B1	GRB14	WDR74	ENPP2	TMSB4X	H19	OGN	RPS20	VIM	CAVIN3	ARHGAP20	AC211433.1	SCN9A	PDE4D	DEGS1	NR2F2-AS1	AC107068.2	PPIC	SOX4	RAB11A	PLEKHA6
67	BUB1B	HIST1H2AH	AL031428.1	AC107068.2	KRT19	KCNMB2	MAGED2	AUTS2	SYT1	BICC1	ADAMTSL1	RBP1	COL21A1	AC090578.1	SNHG32	AC007952.4	LPAR1	FOS	H3F3B	LDLR	RAN	SELENOP	RPS3	LINC01197	PHACTR1	GNL3	LRRN2
68	ASXL3	PDGFRA	AL356737.2	DOK6	RPL13A	FBLN1	PTX3	ROR2	GADD45B	TUBB4B	CLDN4	ARHGAP24	NR2F1	RPS3	C12orf57	SRSF7	FOSB	LNPK	FLRT2	WDR74	PPP1R14B	NR2F1	RPS2	ARHGAP20	AC004158.1	RPL15	AL606534.1
69	FAT4	ROR2	CDKN1C	AC109587.1	AC022217.3	RPSA	ARRDC3	RPS15	EGR1	RANBP17	ARL4C	ARHGAP42	AC010974.2	RPS23	FAU	NOX4	CACNA1D	MAGED2	NIBAN1	MCF2L2	STMN1	MAPK10	RPL13A	SAMD5	JUN	POLR1C	GAREM2
70	DST	CACNA2D3	PDE9A	FBXL7	LRRIQ1	PLAC9	AC211433.1	RPL7A	PDIA4	PARD3	MYO3B	ITM2C	NCAM2	RPS18	STARD4-AS1	GALM	TJP1	RPS9	ST6GALNAC3	CRLS1	SPG21	MYH10	RPS15	SHROOM3	DST	RPL3	AC008277.1
71	NR2F2-AS1	ROR1	AC074033.1	C3orf67-AS1	MDK	SLIT2	BEX3	IGF2BP1	DIAPH2-AS1	CACNB2	H1FX	ELN	GABRG3	LGALS1	TUBB	ID4	NR2F1	RPL7A	SHOC1	LDHA	CCND1	ID3	ARHGAP28	ZFPM2-AS1	DLC1	RPS9	TTC30A
72	BICC1	LRP1B	MYO3B	AC003044.1	TPM1	SOX4	ANKUB1	SDK1	HOOK2	DACH1	LDHA	ANGPT1	LRRC17	RPL3	ZEB2	LYL1	ROBO2	SLIT3	NR6A1	COLEC12	LINC00624	FBXL7	RPL10A	INPP4B	APP	AC002463.1	LINC02585
73	DOCK10	CADM1	ASXL3	EZH2	FAU	ACTA2	MEG3	CTNNA3	HIST1H1E	PBX1	KRT19	NOVA1	SPON1	RPL19	RPS4X	PI16	GULP1	RPS23	DLEU1	AP000331.1	AP003086.1	LPAR1	SLC22A23	BEX3	TUBA1A	RPL23	AC097480.1
74	TUBB	MEG3	AC107068.2	ADAMTSL1	LINC00910	ITGA7	CSTB	RPL13	ARHGAP12	DLC1	TMEM150C	FAM155A	DIAPH2-AS1	RPS7	BTG2	IER2	LINC01515	RPS17	NKAIN2	AFF3	TACR1	DCN	GYG1	ROR1-AS1	NAALADL2	IFITM2	KIFC1
75	HIST1H4C	CCND1	RPL11	THBS3	JUNB	POSTN	TP53I11	RPL18	SLC9A9	HSPA5	NDRG1	COL4A5	DCN	LURAP1L-AS1	BX284613.2	AC012358.3	LAMA4	RPS20	SULT1E1	HNRNPLL	AL162586.1	COL5A2	EEF1G	TMED3	ADGRL2	RPS5	OLAH
76	COL4A2	DCN	C2orf88	MYLIP	GSTP1	FOS	MYCBP2-AS1	PELI2	RPL3	SH3D19	AC004594.1	MMP2	NR2F1-AS1	RPS9	CCDC102B	AC117834.1	RBFOX2	AC012409.2	KIAA1217	KCNQ1OT1	CD164	AKAP12	RPS20	ANKUB1	CEP112	RPS11	NUDT8
77	CENPK	YAP1	LMO7DN	AC016597.1	RPS11	PAPPA	AP2S1	SORCS2	NFKBIA	CD36	SNHG32	SOX5	SCN7A	RPL23A	COL6A2	PLCL1	DYNC2H1	RPL27A	BTG1	NRP1	AC008937.2	MEIS1	AC117834.1	PCDH7	LMNA	COX7C	PLBD1-AS1
78	HMGB2	LHFPL6	AC211433.1	CACNB2	RPL19	RPL14	ATP8A1	HES1	FOLR2	HIST1H4C	MIR924HG	CSRNP3	PNMA1	RPL18	AC084871.1	DIAPH2-AS1	FBLN1	NLGN1	HLTF	MYCBP2-AS1	RABL3	SEMA3D	MEOX2	CKAP4	SGCE	ADAMTS6	KCNH3
79	CASC15	DOK6	AC012404.1	ADAMTSL4-AS1	TUBB4B	NECAB1	AC004594.1	RPL19	CCDC200	RORA	PTPRZ1	GALNT17	PDZRN3	TUBA1A	RPL27A	TSPO	CASC15	PLAC9	STMN1	RPL3	NSMCE3	ANGPT1	RPS27A	MMP16	MARCKS	ERH	AC004812.2
80	KNL1	STXBP6	AP000787.1	PDE10A	SLIT2	CSRNP3	FOS	AL365295.1	FAU	CALD1	FAU	NR6A1	AC005550.2	RPLP0	NFIB	RBP1	FOS	GNG2	TTN	ACACA	SLC25A6	LTB	RPL23A	COL3A1	HIST1H1B	VIM	HTR2A
81	C21orf58	FNBP1L	HES1	MEIS1	VCAN	RPLP1	AC105114.2	MYO3B	INSYN2B	FNBP1L	Z82215.1	CACNB2	LINC00511	RPS27A	RPS18	TENT5A	TEX14	C7	AC015923.1	ENPP2	SLC13A4	PSD3	DUSP6	NRK	FBXL7	RPL7A	AC026992.1
82	MIR924HG	MYLK	C5	ANK2	FYN	RPL13A	ASIC2	PPP1R14C	HPGDS	DAPK2	HES1	RPSA	ACTA2	RPSA	SOCS3	GSTP1	SPRED1	RPL3	OSBP2	LSAMP	KDM4A-AS1	SOX4	ANKUB1	BRINP3	MAGI3	COMT	SH2D7
83	TMLHE-AS1	HIST1H2AJ	LINC01122	AC009501.3	EEF1G	IL7	RPS4X	RPS6	ICAM1	STARD4-AS1	AP000331.1	LTA4H	COL6A3	BEX3	RPL13A	ANAPC11	AL109930.1	ID3	SMAD1	PTK2	COL3A1	COL6A3	AC002463.1	SPARC	STARD4-AS1	SQSTM1	PRSS21
84	ARHGAP28	HBG2	PDCD4	ANKS1B	SRP14	TEX14	DIAPH2-AS1	ZNRF3	ZC3H12C	TEX14	WEE1	GSTP1	GALNT17	RPLP2	COX6A1	VCAN	COL4A1	RPLP1	USP3-AS1	OPRM1	INSL6	LAMA4	IGF2BP3	RANBP17	JUNB	TUBA1B	DEXI
85	MELK	NTNG1	CREB5	HES1	ABHD15-AS1	HBA2	SAMD5	SLC4A7	HSP90B1	ENO4	RPS2	GRK3	HBG2	IER2	DUSP1	HMGA2	MYH10	RPL10A	CALM1	AL136171.2	WDR6	CACNA1C	NLGN1	TMTC2	PTPRD	RPLP1	MYLPF
86	ID3	GUCY1A2	PLCL2	ID1	NREP	RPS15	IPO9-AS1	CDKN1C	EPS8	SPTBN1	C5orf24	CSTB	SOX17	ID3	COL21A1	AC002429.2	ZNF423	STARD4-AS1	RBP1	ARHGAP6	ZNF22	ADGRB3	RPL3	AC053513.1	ITSN1	RPL18	CPNE2
87	HMGA2	GALNT17	GPC5-AS2	PLCB1	RPS15	AGTPBP1	CRMP1	FAU	CARMIL1	DYNC2H1	GREB1L	MDK	CACNA1D	AL109930.1	RPL10A	C1QTNF6	COLEC12	GUCY1A1	CALCRL	AHI1	TMED7	SPATA6	RPL10	PLAC9	ARHGAP32	FLNB	MPP3
88	COL5A1	PAWR	AP000662.1	CENPK	WDR74	SIPA1L2	AC008771.1	RPL30	AC083855.2	RBMS3	RPL13A	PWRN1	SRGAP3	RPL10	RBMS3-AS2	MAGEH1	YAP1	RPS16	ARRB1	RPS4X	RPS4X	PARD3B	MAGED2	IER2	ARHGAP42	EEF1G	AC087645.2
89	ANLN	ETV5	AL590006.1	WDR3	FBXL7	MAMDC2	MEIS1	RPL23	TNFRSF11A	AZIN1-AS1	TPI1	ADH1B	NLGN1	AC006059.1	ABCA8	IGFBP2	WDFY3	NOTCH3	DOCK5	CARMIL1	BEX3	COLEC12	SRSF7	KCNQ1OT1	CYB5A	RPS4X	AC093227.3
90	NUSAP1	PRICKLE2	KRT17	AADACL2	PLCL2	NOVA1	ARHGAP28	ID2	ITGA9	TFPI	AC022540.1	DYNLT1	BCAT1	RPL37A	PPIA	MMP16	DCN	GABRG3	KCTD12	PAM	RPS19	SLIT3	IER2	RPL27A	TTC28	ARF1	AC104534.1
91	CALD1	ARHGAP42	LINC00910	MIR205HG	RPS23	RPL27A	AC079921.1	H3F3B	TMEM50B	TSIX	ACTB	CCDC171	AC053513.1	ANKUB1	RPS15	EBF1	STARD4-AS1	COL14A1	ARHGAP28	MICAL2	SCO1	CACNB2	SNCA	GPX8	LEF1	PPIA	AC008622.2
92	HELLS	CCDC26	RPL13A	ITGA9-AS1	RPS2	FAU	CTHRC1	SNX9	BTG2	AC007952.4	LAMB1	TSPAN3	LPAR1	CALM1	GAPDH	HSPA5	NRP1	COL3A1	SEMA3D	ARHGAP12	NDUFA13	KCNQ1OT1	RPL38	PPIB	TSHZ2	PSMG2	CCDC106
93	CDH11	FOXP2	PCGF2	AP001011.1	RPL11	GAPDH	AC131571.1	SLC4A4	STARD13-AS	ICAM1	GALM	ANKUB1	COL6A6	RPL7A	RPLP0	RNLS	PLSCR4	ARHGAP28	AC002463.1	DNAJC10	DOK6	SPRED1	RPL34	LRRC7	AC090772.2	FAU	CHAF1B
94	KIAA1211	F13A1	PKHD1	ANKRD37	CHN1	RPS5	AC004160.1	RPL34	RPL11	MYO10	AC104365.1	SAMD5	TNIK	RPS25	RPL11	TSHZ2	GALNT17	MARCKS	JUN	RPS2	AC105114.2	BICC1	LGALS1	RPS4X	GNG7	RPL11	AC231759.2
95	KIF15	ACPP	NBAT1	TUBA4A	ANXA1	AC022126.1	STMN1	RPL28	NCKAP5	CADPS2	MCL1	ENO1	MAGEH1	RPS8	MGP	FOSB	SOCS3	RPL18	PTCH1	DPH6	AL450998.2	SCN7A	ZFPM2-AS1	GRID1	VCAN	AL157402.2	AC234775.4
96	TCF4	ITGA9	BLNK	AC015923.1	BMP3	RPS20	RPLP1	RPS3	CD200R1	ITGA9	ELMSAN1	SCN7A	SGCE	POSTN	NR2F1-AS1	RPS4X	FBN1	LGALS1	VPS13A	LMTK2	RPS18	STARD4-AS1	RPS8	CDH11	FN1	RPLP0	TTC21B-AS1
97	DIAPH3	COL6A1	SSBP4	ADGRG6	SEMA3C	EEF1G	LYRM2	RPLP0	PRKCA	LDB2	RPS4X	GUCY1A2	PTN	DUSP6	RPL7A	SULT1E1	HBA1	ADGRL3	GUCY1A1	HIF1A-AS3	RPL14	RAPH1	PDE10A	KCTD12	SVIL	EID1	CCBE1
98	TUBA1A	HIST1H3B	RPS18	AC016576.1	IQCN	RPL15	CYBA	RPL4	AC211433.1	H3F3B	MAFF	AC002463.1	SNHG32	LRRC17	H1FX	IGFBP5	AC083870.1	ANKUB1	BRINP3	ABCC4	FOS	FAT4	MARCKS	IL7	ERCC1	RPS3	MASP2
99	BNC2	GPM6B	RPL30	AC009554.1	H3F3A	MAGED2	AL353138.1	RPL35A	NRP1	DOK6	SLC25A25	ITGA8	CYBA	AC053513.1	EEF1G	PLAC9	IL1RAPL1	DNAH14	GALM	RRP12	RPS7	KAZN	RPL35A	JCAD	UBE2S	ZFP36	CTSE
100	AKT3	HIST1H3G	DEC1	ANGPT2	SBF2	ZFAS1	COX6A1	RPL10A	IDI1	CCND1	PDE3B	COLEC12	PRKCB	RPS5	TMSB4X	TSIX	WWTR1	PRICKLE1	ROR1-AS1	RPL19	C4orf45	CADPS2	RPS7	RABAC1	AFF3	FTH1	LINC01320
