## Supplementary material for "Clinical Interventions and Inflammatory Signaling Shape the Transcriptional and Cellular Architecture of the Early Postnatal Lung": Table S11 – Primers for RT-qPCR

### Sheet: Sheet1
	Primer Target-Direction	Sequence
	CFTR-F	AAAAGTGTCACTGGCCCCTC
	CFTR-R	CACTGCTGGTATGCTCTCCA
	NFKBIZ-F	CCTCGTCGGTGTCCTCCT
	NFKBIZ-R	CTTGAAAGGGGCCTCTCTGC
	CXCL2-F	GAAAGCTTGTCTCAACCCCG
	CXCL2-R	GCCACCAATAAGCTTCCTCCT
	LAMB3-F	CAGGATGTTCGGTGCCAGT
	LAMB3-R	GACTTTGAGTTGCTGGAATCCC
	C3-F	TCTCTAACCCAGGGAGATGG
	C3-R	AGAGCTCCTGCTTCTTCGTG
	RELB-F	CTTGGGGAGAGCAGCACC
	RELB-R	GTCCTTCCACACCAGGCAG
	NFKBIA-F	CAGCAGCTCACCGAGGAC
	NFKBIA-R	CTTCACCTGGCGGATCACTT
	FMO5-F	AGACATTGCCCTCACAGAGT
	FMO5-R	CTCCCTGAATGGTATGGCGT
	HHIP-F	CCCACTCACAACCTCCTGAA
	HHIP-R	AAACAAGTCAGAGGACCAGCA
	PLA2G4F-F	CTCCAGGTGAAGGTGCTGAG
	PLA2G4F-R	TATCCTAGTCTGGGCAGGGC
	DEPTOR-F	CATGGCTGAGGTCTTGGTCA
	DEPTOR-R	GGGTAGGTCTTGAGATGATGACG
	FASN-F	GCTCAGCATCCCCACCTATG
	FASN-R	CGATGTAGTAGGCAGCCAGG
	CD36-F	TGATGGATTAAACCCAAATGAA
	CD36-R	TGGCTTGACCAATAGGTTGAC
	ETV5-F	TAAGGCCCAATCTACAGGTTTAC
	ETV5-R	GAAGAGGTTCGCAGGGATAAG
	DMBT1-F	AGCACCAACCTGCTCTGTCT
	DMBT1-R	GTCATTGTCTGCCTGCTTGA
	ICAM1-F	TGATGGGCAGTCAACAGCTA
	ICAM1-R	GGCAGCGTAGGGTAAGGTTC
